# Functional Analysis of the Expanded Phosphodiesterase Gene Family in *Toxoplasma gondii* Tachyzoites

**DOI:** 10.1101/2021.09.21.461320

**Authors:** William J. Moss, Caitlyn E. Patterson, Alexander K. Jochmans, Kevin M. Brown

## Abstract

*Toxoplasma* motility is both activated and suppressed by 3’-5’ cyclic nucleotide signaling. Cyclic GMP (cGMP) signaling through TgPKG activates motility, whereas cyclic AMP (cAMP) signaling through TgPKAc1 inhibits motility. Despite their importance, it remains unclear how cGMP and cAMP levels are maintained in *Toxoplasma*. Phosphodiesterases (PDEs) are known to inactivate cyclic nucleotides and are highly expanded in the *Toxoplasma* genome. Here we analyzed the expression and function of the 18-member TgPDE family in tachyzoites, the virulent life-stage of *Toxoplasma*. We detected the expression of 11 of 18 TgPDEs, confirming prior expression studies. A knockdown screen of the TgPDE family revealed four TgPDEs that contribute to lytic *Toxoplasma* growth (TgPDE1, TgPDE2, TgPDE5, and TgPDE9). Depletion of TgPDE1 or TgPDE2 caused severe growth defects, prompting further investigation. While TgPDE1 was important for extracellular motility, TgPDE2 was important for host cell invasion, parasite replication, host cell egress, and extracellular motility. TgPDE1 displayed a plasma membrane/cytomembranous distribution, whereas TgPDE2 displayed an endoplasmic reticulum/cytomembranous distribution. Biochemical analysis of TgPDE1 and TgPDE2 purified from *Toxoplasma* lysates revealed that TgPDE1 hydrolyzes both cGMP and cAMP, whereas TgPDE2 was cAMP-specific. Interactome studies of TgPDE1 and TgPDE2 indicated that they do not physically interact with each other or other TgPDEs but may be regulated by kinases and proteases. Our studies have identified TgPDE1 and TgPDE2 as central regulators of tachyzoite cyclic nucleotide levels and enable future studies aimed at determining how these enzymes are regulated and cooperate to control *Toxoplasma* motility and growth.

**Importance:** Apicomplexan parasites require motility to actively infect host cells and cause disease. Cyclic nucleotide signaling governs apicomplexan motility, but it is unclear how cyclic nucleotide levels are maintained in these parasites. In search of novel regulators of cyclic nucleotides in the model apicomplexan *Toxoplasma*, we identified and characterized two catalytically active phosphodiesterases, TgPDE1 and TgPDE2, that are important for *Toxoplasma’*s virulent tachyzoite lifecycle. Enzymes that generate, sense, or degrade cyclic nucleotides make attractive targets for therapies aimed at paralyzing and killing apicomplexan parasites.
