## Supplementary material for "Functional Analysis of the Expanded Phosphodiesterase Gene Family in *Toxoplasma gondii* Tachyzoites": Table S4

### Sheet: Table S4
Table S4
				Total Unique Peptide Counts
				RH PDE1-mAID-3HA			RH PDE2-mAID-3HA			RH YFP-AID-3HA
Protein #	Accession Number	Gene Product	Molecuar Weight	Trial 1	Trial 2	Total	Trial 1	Trial 2	Total	Trial 1	Trial 2	Total
1	TGGT1_202540	PDE1-mAID-3HA	194 kDa	51	66	117	0	0	0	0	0	0
2	TGGT1_228250	elongation factor Tu GTP binding domain-containing protein	122 kDa	3	6	9	3	3	6	0	0	0
3	TGGT1_233410	Sof1 family domain-containing protein	68 kDa	5	4	9	3	0	3	0	0	0
4	TGGT1_322100	myosin-light-chain kinase	60 kDa	5	2	7	2	0	2	0	0	0
5	TGGT1_205558	NAC domain-containing protein	21 kDa	4	2	6	3	1	4	0	0	0
6	TGGT1_219150	zinc finger, zz type domain-containing protein	96 kDa	2	3	5	5	0	5	0	0	0
7	TGGT1_234550	ribosomal protein RPL29	6 kDa	2	3	5	0	3	3	0	0	0
8	TGGT1_311110	putative Ubiquitin-fold modifier 1 precursor family protein	9 kDa	2	3	5	0	2	2	0	0	0
9	TGGT1_253940	CAM Kinase family, incomplete catalytic triad	64 kDa	3	2	5	0	0	0	0	0	0
10	TGGT1_248270	zinc finger (CCCH type) motif-containing protein	88 kDa	3	2	5	0	0	0	0	0	0
11	TGGT1_317720	putative eukaryotic translation initiation factor 3 subunit 7	69 kDa	2	2	4	3	0	3	0	0	0
12	TGGT1_209430	putative 40S ribosomal protein S4	22 kDa	2	2	4	2	0	2	0	0	0
13	TGGT1_203620	hypothetical protein	64 kDa	2	2	4	2	0	2	0	0	0
14	TGGT1_291330	RNA recognition motif-containing protein	26 kDa	2	2	4	2	0	2	0	0	0
15	TGGT1_260190	microneme protein MIC13	51 kDa	0	3	3	5	5	10	0	0	0
16	TGGT1_320020	transporter, major facilitator family protein	63 kDa	1	2	3	2	2	4	0	0	0
17	TGGT1_310380	brix domain containing protein	35 kDa	0	3	3	4	0	4	0	0	0
18	TGGT1_227030	hypothetical protein	19 kDa	0	3	3	3	1	4	0	0	0
19	TGGT1_286730	SRP19 protein	24 kDa	3	0	3	2	0	2	0	0	0
20	TGGT1_312480	putative uracil phosphoribosyltransferase FUR1	28 kDa	3	0	3	1	0	1	0	0	0
21	TGGT1_266080	hypothetical protein	81 kDa	3	0	3	0	0	0	0	0	0
22	TGGT1_216210	hypothetical protein	604 kDa	0	3	3	0	0	0	0	0	0
23	TGGT1_251680	putative histamine-releasing factor	19 kDa	0	3	3	0	0	0	0	0	0
24	TGGT1_212090	hypothetical protein	70 kDa	0	3	3	0	0	0	0	0	0
25	TGGT1_309590	rhoptry protein ROP1	50 kDa	2	0	2	2	2	4	0	0	0
26	TGGT1_244210	RNA polymerase-associated protein RTF1	85 kDa	0	2	2	0	3	3	0	0	0
27	TGGT1_270710	WW domain binding protein 11	61 kDa	0	2	2	3	0	3	0	0	0
28	TGGT1_221522	adaptor complexes medium subunit family protein	61 kDa	0	2	2	3	0	3	0	0	0
29	TGGT1_276140	ADP ribosylation factor ARF1	62 kDa	2	0	2	2	0	2	0	0	0
30	TGGT1_216880	guanine nucleotide-binding protein	35 kDa	2	0	2	2	0	2	0	0	0
31	TGGT1_256770	putative eukaryotic translation initiation factor 4A, isoform 3	45 kDa	2	0	2	2	0	2	0	0	0
32	TGGT1_277970	dolichol-phosphate-mannose synthase family protein	27 kDa	2	0	2	2	0	2	0	0	0
33	TGGT1_286710	zinc finger, c2h2 type domain-containing protein	30 kDa	2	0	2	2	0	2	0	0	0
34	TGGT1_313560	putative 60S ribosomal protein L7a	19 kDa	2	0	2	0	2	2	0	0	0
35	TGGT1_258410	photosensitized INA-labeled protein PHIL1	19 kDa	2	0	2	2	0	2	0	0	0
36	TGGT1_247510	fructose-bisphospatase II	42 kDa	0	2	2	2	0	2	0	0	0
37	TGGT1_216480	NMD3 family protein	87 kDa	0	2	2	0	2	2	0	0	0
38	TGGT1_216750	Paf1/RNA polymerase II complex component LEO1	43 kDa	0	2	2	2	0	2	0	0	0
39	TGGT1_259240	ribosomal protein RPS21	9 kDa	0	2	2	2	0	2	0	0	0
40	TGGT1_268850	enolase 2	52 kDa	2	0	2	0	0	0	0	0	0
41	TGGT1_248880	GTPase RAB7	48 kDa	2	0	2	0	0	0	0	0	0
42	TGGT1_294200	glucose-6-phosphate 1-dehydrogenase	63 kDa	2	0	2	0	0	0	0	0	0
43	TGGT1_275810	ribosomal protein RPS10	17 kDa	2	0	2	0	0	0	0	0	0
44	TGGT1_289650	PEP-carboxykinase I	75 kDa	2	0	2	0	0	0	0	0	0
45	TGGT1_313670	adaptin n terminal region domain-containing protein	107 kDa	0	2	2	0	0	0	0	0	0
46	TGGT1_217570	ribosomal protein RPS27	17 kDa	0	2	2	0	0	0	0	0	0
47	TGGT1_209880	putative glutamic acid-rcih protein	526 kDa	0	2	2	0	0	0	0	0	0
48	TGGT1_201630A	protein phosphatase 2C domain-containing protein	12 kDa	0	2	2	0	0	0	0	0	0
49	TGGT1_314770	tRNA (guanine-N1)-methyltransferase	56 kDa	0	2	2	0	0	0	0	0	0
50	TGGT1_286630	redoxin domain-containing protein	31 kDa	0	2	2	0	0	0	0	0	0
51	TGGT1_261450	hypothetical protein	119 kDa	0	2	2	0	0	0	0	0	0
52	TGGT1_229490	tetratricopeptide repeat-containing protein	91 kDa	0	2	2	0	0	0	0	0	0
53	TGGT1_207720	hypothetical protein	177 kDa	0	2	2	0	0	0	0	0	0
54	TGGT1_235930	domain K- type RNA binding proteins family protein	64 kDa	1	0	1	0	2	2	0	0	0
55	TGGT1_278530	putative multiprotein bridging factor type 1 family transcriptional co-activator	16 kDa	0	1	1	0	2	2	0	0	0
56	TGGT1_204050	subtilisin SUB1	85 kDa	0	1	1	0	0	0	0	0	0
57	TGGT1_293000	PDE2-mAID-3HA	256 kDa	0	0	0	158	146	304	0	0	0
58	TGGT1_289330	ubiquitin carboxyl-terminal hydrolase family 2 protein	248 kDa	0	0	0	3	4	7	0	0	0
59	TGGT1_288860	RuvB family 2 protein	55 kDa	0	0	0	3	3	6	0	0	0
60	TGGT1_219590	RuvB family 1 protein	53 kDa	0	0	0	3	3	6	0	0	0
61	TGGT1_291680	Sec23/Sec24 trunk domain-containing protein	88 kDa	0	0	0	2	2	4	0	0	0
62	TGGT1_224480	putative cell-cycle-associated protein kinase CLK	189 kDa	0	0	0	2	2	4	0	0	0
63	TGGT1_224970	nucleolar protein	117 kDa	0	0	0	0	3	3	0	0	0
64	TGGT1_254720	dense granule protein GRA8	29 kDa	0	0	0	3	0	3	0	0	0
65	TGGT1_219850	prolyl-tRNA synthetase (ProRS)	93 kDa	0	0	0	3	0	3	0	0	0
66	TGGT1_284180	hypothetical protein	194 kDa	0	0	0	0	3	3	0	0	0
67	TGGT1_223880	zinc finger, C3HC4 type (RING finger) domain-containing protein	407 kDa	0	0	0	1	2	3	0	0	0
68	TGGT1_250820	hypothetical protein	121 kDa	0	0	0	3	0	3	0	0	0
69	TGGT1_204120	hypothetical protein	68 kDa	0	0	0	0	3	3	0	0	0
70	TGGT1_313960	ribosomal protein L19 protein	84 kDa	0	0	0	2	0	2	0	0	0
71	TGGT1_218610	ATPase (DUF699) protein	136 kDa	0	0	0	2	0	2	0	0	0
72	TGGT1_263020	putative 50S ribosomal protein L33	7 kDa	0	0	0	0	2	2	0	0	0
73	TGGT1_276170	phosphatidylinositol 3- and 4-kinase	135 kDa	0	0	0	0	2	2	0	0	0
74	TGGT1_217540	RNA recognition motif-containing protein	38 kDa	0	0	0	0	2	2	0	0	0
75	TGGT1_207430	putative ATP-dependent RNA helicase DDX1	83 kDa	0	0	0	2	0	2	0	0	0
76	TGGT1_277000	putative transport protein Sec24	108 kDa	0	0	0	2	0	2	0	0	0
77	TGGT1_314260	hypothetical protein	24 kDa	0	0	0	2	0	2	0	0	0
78	TGGT1_309810	ribosomal protein RPP2	12 kDa	0	0	0	0	2	2	0	0	0
79	TGGT1_307810	hypothetical protein	45 kDa	0	0	0	0	2	2	0	0	0
80	TGGT1_208070	inositol polyphosphate kinase	306 kDa	0	0	0	0	2	2	0	0	0
81	TGGT1_234390	hypothetical protein	46 kDa	0	0	0	1	0	1	0	0	0
82	TGGT1_218600	RNA recognition motif-containing protein	84 kDa	0	0	0	0	1	1	0	0	0
83	TGGT1_293180	NADP-specific glutamate dehydrogenase	64 kDa	0	0	0	1	0	1	0	0	0
84	TGGT1_286590	microtubule associated protein SPM2	40 kDa	0	0	0	0	1	1	0	0	0
85	TIR1-3FLAG	TIR1-3FLAG	67 kDa	0	0	0	0	1	1	0	0	0
86	TGGT1_240660	hypothetical protein	55 kDa	4	3	7	3	3	6	0	1	1
87	TGGT1_205510	putative nucleolar protein 5	54 kDa	2	3	5	0	2	2	1	0	1
88	TGGT1_259830	diacylglycerol kinase catalytic domain-containing protein	70 kDa	1	1	2	0	2	2	0	1	1
89	TGGT1_254440	ribosomal protein RPL12	18 kDa	0	1	1	2	1	3	0	1	1
90	TGGT1_260320	Noc2p family protein	115 kDa	0	0	0	2	0	2	0	1	1
91	TGGT1_232520	brix domain-containing protein	43 kDa	0	0	0	0	2	2	0	1	1
92	TGGT1_316760	hypothetical protein	59 kDa	0	0	0	0	0	0	0	1	1
93	TGGT1_204490	hypothetical protein	31 kDa	0	0	0	0	0	0	1	0	1
94	TGGT1_309752	putative succinate-Coenzyme A ligase, beta subunit	53 kDa	0	0	0	0	0	0	0	1	1
95	TGGT1_248850	methionine aminopeptidase	47 kDa	0	0	0	0	0	0	1	0	1
96	TGGT1_240860	acyltransferase domain-containing protein	32 kDa	0	0	0	0	0	0	0	1	1
97	TGGT1_275802	SRP72 RNA-binding domain-containing protein	80 kDa	8	6	14	3	3	6	2	0	2
98	TGGT1_308920	splicing factor U2AF protein	83 kDa	5	3	8	2	0	2	2	0	2
99	TGGT1_227560	putative IWS1 transcription factor	54 kDa	4	4	8	0	2	2	0	2	2
100	TGGT1_310030	putative cyclase-associated protein	22 kDa	3	4	7	0	0	0	0	2	2
101	TGGT1_222860	putative eukaryotic translation initiation factor	88 kDa	3	3	6	4	0	4	0	2	2
102	TGGT1_289830	putative eukaryotic initiation factor-3, delta subunit	38 kDa	3	3	6	3	0	3	2	0	2
103	TGGT1_251600	putative IMP4 family U3 small nucleolar ribonucleoprotein (snoRNP)	45 kDa	2	2	4	3	0	3	2	0	2
104	TGGT1_319850	splicing factor U2AF family SnRNP auxilary factor large subunit, RRM domain-containing protein	52 kDa	2	2	4	2	0	2	0	2	2
105	TGGT1_211290	rhoptry protein ROP15	37 kDa	2	2	4	0	2	2	0	2	2
106	TGGT1_262510	putative GTP-binding protein engB	111 kDa	3	0	3	3	0	3	2	0	2
107	TGGT1_289970	hypothetical protein	24 kDa	3	0	3	3	0	3	2	0	2
108	TGGT1_273060	putative ribosomal protein S17	14 kDa	0	3	3	3	0	3	0	2	2
109	TGGT1_289690	glyceraldehyde-3-phosphate dehydrogenase GAPDH1	53 kDa	3	0	3	2	0	2	0	2	2
110	TGGT1_214290	DJ-1 family protein	28 kDa	3	0	3	0	0	0	0	2	2
111	TGGT1_201710	WD domain, G-beta repeat-containing protein	60 kDa	3	0	3	0	0	0	2	0	2
112	TGGT1_278490	Zn-finger, RING domain containing protein	33 kDa	0	2	2	2	2	4	0	2	2
113	TGGT1_299780	hypothetical protein	59 kDa	0	2	2	2	0	2	0	2	2
114	TGGT1_259040	hypothetical protein	29 kDa	0	2	2	0	2	2	0	2	2
115	TGGT1_219320	acid phosphatase GAP50	47 kDa	2	0	2	0	0	0	0	2	2
116	TGGT1_297430	hypothetical protein	25 kDa	1	0	1	2	2	4	0	2	2
117	TGGT1_202630	ATP-dependent metallopeptidase HflB subfamily protein	128 kDa	0	0	0	2	3	5	0	2	2
118	TGGT1_268400	hypothetical protein	76 kDa	0	0	0	3	0	3	2	0	2
119	TGGT1_324600	heat shock protein	20 kDa	0	0	0	3	0	3	2	0	2
120	TGGT1_251780	heat shock protein	78 kDa	0	0	0	0	2	2	0	2	2
121	TGGT1_305850	RNA recognition motif-containing protein	39 kDa	0	0	0	2	0	2	0	2	2
122	TGGT1_202680	putative peptidase M16, alpha subunit	62 kDa	0	0	0	2	0	2	0	2	2
123	TGGT1_244420	hypothetical protein	36 kDa	0	0	0	0	0	0	2	0	2
124	TGGT1_251690	putative seryl-tRNA synthetase, cytoplasmic	54 kDa	0	0	0	0	0	0	0	2	2
125	TGGT1_261460	transcriptional elongation factor FACT80	61 kDa	0	0	0	0	0	0	0	2	2
126	TGGT1_275480	Myb family DNA-binding domain-containing protein	99 kDa	0	0	0	0	0	0	0	2	2
127	TGGT1_297730	putative transcription elongation factor 1	25 kDa	0	0	0	0	0	0	0	2	2
128	TGGT1_308840	SAG-related sequence SRS51	38 kDa	0	0	0	0	0	0	2	0	2
129	TGGT1_310640	phosphorylase family protein	33 kDa	0	0	0	0	0	0	0	2	2
130	TGGT1_246540	cytochrome c1, heme protein	46 kDa	0	0	0	0	0	0	0	2	2
131	TGGT1_286580	hypothetical protein	107 kDa	0	0	0	0	0	0	2	0	2
132	TGGT1_237180	hypothetical protein	29 kDa	0	0	0	0	0	0	2	0	2
133	TGGT1_216080	apical complex lysine methyltransferase	79 kDa	0	0	0	0	0	0	0	2	2
134	TGGT1_293630	hypothetical protein	90 kDa	4	2	6	0	0	0	3	0	3
135	TGGT1_221970	hypothetical protein	25 kDa	3	2	5	2	2	4	3	0	3
136	TGGT1_271360	hypothetical protein	50 kDa	5	0	5	3	0	3	0	3	3
137	TGGT1_232410	PDI family protein	25 kDa	3	2	5	3	0	3	3	0	3
138	TGGT1_212250	XPG N-terminal domain-containing protein	87 kDa	3	1	4	3	0	3	0	3	3
139	TGGT1_301120	acetyl-CoA acetyltransferase	44 kDa	0	3	3	0	3	3	2	1	3
140	TGGT1_270960	hypothetical protein	139 kDa	0	2	2	2	3	5	0	3	3
141	TGGT1_289770	mu1 adaptin	49 kDa	0	2	2	3	0	3	0	3	3
142	TGGT1_249680	RNA polymerase II associated Paf1 complex component PAF1	62 kDa	2	0	2	2	0	2	0	3	3
143	TGGT1_290910	hypothetical protein	106 kDa	1	1	2	2	0	2	0	3	3
144	TGGT1_277270	NTPase II	96 kDa	1	0	1	0	0	0	0	3	3
145	TGGT1_223490	hypothetical protein	35 kDa	0	0	0	0	3	3	0	3	3
146	TGGT1_309570	DEAD/DEAH box helicase domain-containing protein	91 kDa	0	0	0	0	1	1	0	3	3
147	TGGT1_207880	hypothetical protein	199 kDa	0	0	0	0	0	0	0	3	3
148	TGGT1_217410	hypothetical protein	93 kDa	0	0	0	0	0	0	3	0	3
149	TGGT1_268835	hypothetical protein	76 kDa	0	0	0	0	0	0	3	0	3
150	TGGT1_218590	protein phosphatase 2C domain-containing protein	98 kDa	0	0	0	0	0	0	0	3	3
151	TGGT1_313380	hypothetical protein	32 kDa	4	4	8	4	3	7	4	0	4
152	TGGT1_258870A	hypothetical protein	61 kDa	3	4	7	6	3	9	0	4	4
153	TGGT1_268570	zinc finger (CCCH type) motif-containing protein	47 kDa	3	4	7	3	1	4	2	2	4
154	TGGT1_227280	dense granule protein GRA3	24 kDa	3	4	7	3	0	3	2	2	4
155	TGGT1_253090	DEAD/DEAH box helicase domain-containing protein	72 kDa	3	4	7	0	0	0	2	2	4
156	TGGT1_320100	RNA recognition motif-containing protein	129 kDa	2	4	6	3	4	7	2	2	4
157	TGGT1_320490	N-acyl-phosphatidylethanolamine-hydrolyzing phospholipase D family protein	126 kDa	3	3	6	4	2	6	2	2	4
158	TGGT1_312260	hypothetical protein	97 kDa	3	3	6	2	3	5	2	2	4
159	TGGT1_263070	CMGC kinase, CK2 family	60 kDa	3	3	6	3	2	5	1	3	4
160	TGGT1_255260	apical membrane antigen AMA1	63 kDa	3	3	6	3	2	5	2	2	4
161	TGGT1_217820	PCI domain-containing protein	52 kDa	3	3	6	3	0	3	2	2	4
162	TGGT1_310010	rhoptry neck protein RON1	128 kDa	2	3	5	4	2	6	0	4	4
163	TGGT1_224060	putative thioredoxin	69 kDa	2	3	5	3	2	5	2	2	4
164	TGGT1_260440	nuclear factor NF3	34 kDa	3	2	5	3	1	4	3	1	4
165	TGGT1_236910	putative U2 snRNP auxiliary factor	29 kDa	2	2	4	2	2	4	2	2	4
166	TGGT1_262040	SAC3/GANP family protein	30 kDa	2	2	4	2	0	2	2	2	4
167	TGGT1_202620	hypothetical protein	36 kDa	2	2	4	0	2	2	2	2	4
168	TGGT1_310700	serine/threonine phosophatase PP1	35 kDa	0	3	3	3	0	3	0	4	4
169	TGGT1_313830	AARP2CN (NUC121) domain-containing protein	143 kDa	2	1	3	0	0	0	2	2	4
170	TGGT1_252270	L1P family of ribosomal protein	65 kDa	2	0	2	0	3	3	2	2	4
171	TGGT1_231600	HEAT repeat-containing protein	128 kDa	0	2	2	3	0	3	2	2	4
172	TGGT1_235470	myosin A	93 kDa	0	1	1	3	0	3	4	0	4
173	TGGT1_290950	putative clathrin heavy chain	194 kDa	0	0	0	0	0	0	4	0	4
174	TGGT1_256050	signal recognition particle 14kd protein	19 kDa	8	4	12	3	2	5	3	2	5
175	TGGT1_226580	hypothetical protein	43 kDa	7	4	11	0	0	0	2	3	5
176	TGGT1_226910	Amylo-alpha-1,6-glucosidase	208 kDa	5	5	10	5	4	9	2	3	5
177	TGGT1_265110	putative ribosome biogenesis protein	118 kDa	6	4	10	5	3	8	2	3	5
178	TGGT1_273840	brix domain-containing protein	74 kDa	4	4	8	7	4	11	2	3	5
179	TGGT1_202980	hypothetical protein	211 kDa	3	4	7	5	4	9	3	2	5
180	TGGT1_281675	putative protein kinase	134 kDa	3	3	6	7	7	14	2	3	5
181	TGGT1_252360	rhoptry kinase family protein ROP24 (incomplete catalytic triad)	61 kDa	3	3	6	4	3	7	1	4	5
182	TGGT1_274060	2-oxoglutarate/malate translocase OMT	35 kDa	4	2	6	4	2	6	2	3	5
183	TGGT1_234610	WD-40 repeat protein	76 kDa	3	2	5	5	3	8	2	3	5
184	TGGT1_315570	hypothetical protein	9 kDa	3	2	5	3	3	6	3	2	5
185	TGGT1_270240	MAG1 protein	49 kDa	3	2	5	4	2	6	2	3	5
186	TGGT1_239820	D-3-phosphoglycerate dehydrogenase	65 kDa	2	3	5	3	3	6	0	5	5
187	TGGT1_277850	trypsin domain-containing protein	81 kDa	3	2	5	3	2	5	3	2	5
188	TGGT1_208530	nicotinate phosphoribosyltransferase	66 kDa	3	2	5	3	2	5	3	2	5
189	TGGT1_310760	protein phosphatase 2C domain-containing protein	38 kDa	4	0	4	3	2	5	2	3	5
190	TGGT1_312110	apicoplast-associated thioredoxin family protein Atrx1	87 kDa	3	1	4	2	2	4	2	3	5
191	TGGT1_316660	cullin family protein	92 kDa	2	2	4	4	0	4	2	3	5
192	TGGT1_220100	phosphoribosylpyrophosphate synthetase	61 kDa	3	1	4	3	0	3	3	2	5
193	TGGT1_232350	lactate dehydrogenase LDH1	36 kDa	0	4	4	2	0	2	0	5	5
194	TGGT1_216000	alveolin domain containing intermediate filament IMC3	58 kDa	2	0	2	4	3	7	5	0	5
195	TGGT1_210360	DEAD (Asp-Glu-Ala-Asp) box polypeptide 41 family protein	73 kDa	0	2	2	2	4	6	3	2	5
196	TGGT1_278870	myosin F	216 kDa	2	0	2	1	4	5	2	3	5
197	TGGT1_228190	putative eukaryotic initiation factor-3, subunit 5	38 kDa	0	2	2	2	2	4	3	2	5
198	TGGT1_231350	glucosamine-fructose-6-phosphate aminotransferase	97 kDa	0	0	0	2	2	4	2	3	5
199	TGGT1_217590	putative 50S ribosomal protein L17	60 kDa	0	0	0	0	0	0	3	2	5
200	TGGT1_363030	rhoptry protein ROP8	64 kDa	7	6	13	8	6	14	3	3	6
201	TGGT1_260450	DEAD/DEAH box helicase domain-containing protein	200 kDa	7	4	11	5	0	5	3	3	6
202	TGGT1_251500	putative eukaryotic initiation factor-3, subunit 3	66 kDa	4	4	8	4	3	7	2	4	6
203	TGGT1_221380	alba 1	27 kDa	4	4	8	4	3	7	3	3	6
204	TGGT1_294670	translation initiation factor 3 subunit	32 kDa	4	3	7	4	3	7	2	4	6
205	TGGT1_269190	glyceraldehyde-3-phosphate dehydrogenase GAPDH2	105 kDa	5	2	7	3	3	6	1	5	6
206	TGGT1_236130	signal recognition particle (SRP9) domain-containing protein	23 kDa	4	3	7	2	1	3	3	3	6
207	TGGT1_201630B	protein phosphatase 2C domain-containing protein	29 kDa	3	4	7	0	2	2	3	3	6
208	TGGT1_294430	hypothetical protein	101 kDa	2	4	6	4	7	11	3	3	6
209	TGGT1_318510	putative N-ethylmaleimide-sensitive fusion protein	83 kDa	2	3	5	4	3	7	4	2	6
210	TGGT1_226250	DEAD (Asp-Glu-Ala-Asp) box polypeptide DDX3X	79 kDa	1	4	5	2	3	5	3	3	6
211	TGGT1_209860	SRP40, C-terminal domain-containing protein	48 kDa	0	4	4	4	2	6	3	3	6
212	TGGT1_266990	beta-COP	122 kDa	0	4	4	3	3	6	3	3	6
213	TGGT1_271050	SAG-related sequence SRS34A	19 kDa	4	0	4	2	2	4	3	3	6
214	TGGT1_230160	hypothetical protein	16 kDa	0	2	2	3	2	5	4	2	6
215	TGGT1_203310	dense granule protein GRA7	26 kDa	2	0	2	3	0	3	2	4	6
216	TGGT1_287500	putative T complex chaperonin	59 kDa	0	2	2	0	2	2	3	3	6
217	TGGT1_220360	FAD binding domain-containing protein	149 kDa	2	0	2	0	0	0	6	0	6
218	TGGT1_226050	hypothetical protein	84 kDa	0	1	1	1	0	1	2	4	6
219	TGGT1_212290	ribosomal protein RPS19	35 kDa	5	8	13	8	4	12	3	4	7
220	TGGT1_242680	ribosomal protein RPL24e	23 kDa	7	5	12	5	4	9	3	4	7
221	TGGT1_263090	14-3-3 protein	37 kDa	4	4	8	15	14	29	4	3	7
222	TGGT1_271390	hypothetical protein	40 kDa	3	5	8	5	6	11	3	4	7
223	TGGT1_220950	hypothetical protein	36 kDa	5	2	7	5	5	10	5	2	7
224	TGGT1_266060	ribosomal protein RPSA	32 kDa	3	4	7	5	2	7	3	4	7
225	TGGT1_251790	hypothetical protein	36 kDa	3	3	6	5	4	9	3	4	7
226	TGGT1_218410	ribosomal protein RPP0	34 kDa	2	4	6	4	4	8	3	4	7
227	TGGT1_410370	putative transmembrane protein	48 kDa	3	2	5	3	0	3	3	4	7
228	TGGT1_320210	WD domain, G-beta repeat domain containing protein	56 kDa	1	0	1	1	2	3	3	4	7
229	TGGT1_213730	lanthionine synthetase C family protein	46 kDa	6	6	12	4	5	9	3	5	8
230	TGGT1_249570	hypothetical protein	30 kDa	5	5	10	5	5	10	3	5	8
231	TGGT1_293600	ribosomal protein RPL27	44 kDa	6	3	9	6	3	9	3	5	8
232	TGGT1_263300	eukaryotic porin protein	31 kDa	6	3	9	5	3	8	5	3	8
233	TGGT1_209910	histone H2Bv	14 kDa	5	4	9	5	0	5	5	3	8
234	TGGT1_236210	putative peptidase M16 family potein	57 kDa	4	4	8	5	2	7	4	4	8
235	TGGT1_261620	hypothetical protein	30 kDa	3	4	7	4	4	8	3	5	8
236	TGGT1_261475	hypothetical protein	27 kDa	4	2	6	4	3	7	5	3	8
237	TGGT1_228630	hypothetical protein	35 kDa	2	4	6	5	2	7	4	4	8
238	TGGT1_244580	L1P family of ribosomal protein	101 kDa	4	0	4	2	0	2	3	5	8
239	TGGT1_291890	microneme protein MIC1	49 kDa	0	3	3	6	3	9	3	5	8
240	TGGT1_231410	hypothetical protein	65 kDa	0	0	0	2	0	2	3	5	8
241	TGGT1_234450	ribosomal protein RPS15A	27 kDa	6	8	14	7	4	11	5	4	9
242	TGGT1_244100	snoRNA binding domain-containing protein	60 kDa	7	5	12	5	3	8	4	5	9
243	TGGT1_231630	alveolin domain containing intermediate filament IMC4	50 kDa	6	5	11	6	6	12	5	4	9
244	TGGT1_216860	DEAD (Asp-Glu-Ala-Asp) box polypeptide DDX39	49 kDa	6	5	11	7	3	10	4	5	9
245	TGGT1_215400	RNA recognition motif-containing protein	41 kDa	8	2	10	5	3	8	6	3	9
246	TGGT1_312050	putative small GTPase Rab2	24 kDa	5	4	9	7	4	11	4	5	9
247	TGGT1_260610	methyltransferase	42 kDa	4	5	9	4	5	9	4	5	9
248	TGGT1_269885A	rhoptry metalloprotease toxolysin TLN1	142 kDa	3	5	8	7	6	13	7	2	9
249	TGGT1_205250	rhoptry protein ROP18	62 kDa	10	10	20	12	7	19	5	5	10
250	TGGT1_201520	protein phosphatase 2C domain-containing protein	26 kDa	7	7	14	5	2	7	4	6	10
251	TGGT1_205470	putative translation elongation factor 2 family protein	93 kDa	6	7	13	6	5	11	3	7	10
252	TGGT1_231080	ribosomal protein RPL38	10 kDa	6	6	12	5	7	12	5	5	10
253	TGGT1_230118	hypothetical protein	21 kDa	6	6	12	6	5	11	4	6	10
254	TGGT1_263150	tetratricopeptide repeat-containing protein	45 kDa	8	3	11	6	3	9	6	4	10
255	TGGT1_240400	hypothetical protein	44 kDa	4	7	11	5	3	8	4	6	10
256	TGGT1_218260	histone H3.3	15 kDa	4	6	10	5	5	10	6	4	10
257	TGGT1_215470	ribosomal protein RPL10A	25 kDa	4	6	10	6	4	10	5	5	10
258	TGGT1_202530	aspartate-tRNA ligase	87 kDa	4	6	10	5	4	9	6	4	10
259	TGGT1_313910	RNA recognition motif 2 protein	100 kDa	3	6	9	6	5	11	5	5	10
260	TGGT1_273520	PCI domain-containing protein	67 kDa	3	6	9	5	0	5	5	5	10
261	TGGT1_204480	thioredoxin domain-containing protein	72 kDa	4	3	7	5	4	9	6	4	10
262	TGGT1_254620	ribosomal protein RPL39	8 kDa	3	4	7	4	5	9	5	5	10
263	TGGT1_216790	putative ATP-binding cassette sub-family E member 1	69 kDa	3	4	7	5	3	8	6	4	10
264	TGGT1_254810	hypothetical protein	171 kDa	3	3	6	4	3	7	5	5	10
265	TGGT1_267710	CPSF A subunit region protein	223 kDa	0	5	5	6	5	11	5	5	10
266	TGGT1_313400	DnaJ domain-containing protein	32 kDa	2	2	4	4	6	10	5	5	10
267	TGGT1_289550	WD domain, G-beta repeat-containing protein	57 kDa	10	7	17	6	5	11	4	7	11
268	TGGT1_250730	putative 60S ribosomal protein L7-B	31 kDa	9	7	16	8	5	13	5	6	11
269	TGGT1_235970	putative eukaryotic initiation factor-2 gamma	51 kDa	8	7	15	8	3	11	6	5	11
270	TGGT1_266470	hypothetical protein	14 kDa	6	8	14	7	6	13	6	5	11
271	TGGT1_258390	putative DnaJ protein	45 kDa	6	6	12	7	5	12	4	7	11
272	TGGT1_304740	rhoptry kinase family protein ROP35	71 kDa	6	6	12	7	5	12	3	8	11
273	TGGT1_263320	hypothetical protein	42 kDa	5	6	11	8	11	19	6	5	11
274	TGGT1_230190	hypothetical protein	31 kDa	4	6	10	5	5	10	5	6	11
275	TGGT1_243950	putative prohibitin	30 kDa	5	4	9	7	6	13	6	5	11
276	TGGT1_243570	ribosomal protein RPS26	13 kDa	4	5	9	6	6	12	6	5	11
277	TGGT1_261580	histone H2AX	15 kDa	4	5	9	5	5	10	5	6	11
278	TGGT1_238250	ribosomal protein RPL36	11 kDa	4	4	8	5	5	10	5	6	11
279	TGGT1_209570	suppressor of mitotic defects protein	40 kDa	3	5	8	4	6	10	3	8	11
280	TGGT1_244450	protein phosphatase 2C domain-containing protein	132 kDa	4	0	4	7	0	7	6	5	11
281	TGGT1_221670	transcriptional elongation factor FACT140	135 kDa	0	2	2	6	2	8	7	4	11
282	TGGT1_257390	ribosome biogenesis GTP-binding protein YsxC protein	165 kDa	18	14	32	19	16	35	6	6	12
283	TGGT1_225080	ribosomal protein RPS18	18 kDa	8	8	16	10	3	13	5	7	12
284	TGGT1_249270	putative protein disulfide isomerase-related protein (provisional)	60 kDa	8	7	15	7	5	12	5	7	12
285	TGGT1_262620	RNA recognition motif-containing protein	32 kDa	4	10	14	11	6	17	4	8	12
286	TGGT1_245620	ribosomal-ubiquitin protein RPS27A	17 kDa	7	7	14	6	7	13	6	6	12
287	TGGT1_213350	ribosomal protein RPS15	17 kDa	7	6	13	6	6	12	6	6	12
288	TGGT1_284560	ribosomal protein RPL9	21 kDa	4	8	12	7	4	11	6	6	12
289	TGGT1_311240	putative DnaJ family chaperone	47 kDa	4	8	12	6	3	9	6	6	12
290	TGGT1_227600	ribosomal protein RPL34	15 kDa	4	7	11	6	8	14	6	6	12
291	TGGT1_277910	thrombospondin type 1 domain-containing protein	133 kDa	5	5	10	3	5	8	5	7	12
292	TGGT1_253900	parasite porphobilinogen synthase PBGS	71 kDa	3	5	8	7	5	12	5	7	12
293	TGGT1_255340	tetratricopeptide repeat-containing protein	185 kDa	12	11	23	7	3	10	6	7	13
294	TGGT1_258580	rhoptry protein ROP17	69 kDa	11	8	19	4	3	7	8	5	13
295	TGGT1_228470	ribosomal protein RPL15	24 kDa	6	9	15	11	5	16	5	8	13
296	TGGT1_216560	methyltransferase domain-containing protein	59 kDa	9	6	15	8	5	13	6	7	13
297	TGGT1_252290	putative importin alpha	59 kDa	7	8	15	8	4	12	6	7	13
298	TGGT1_232230	ribosomal protein RPL30	12 kDa	7	8	15	7	3	10	6	7	13
299	TGGT1_300190	ribosomal protein RPL37A	10 kDa	6	8	14	7	7	14	6	7	13
300	TGGT1_294620	putative eukaryotic initiation factor-3, subunit 8	109 kDa	7	6	13	9	4	13	9	4	13
301	TGGT1_262380	putative elongation factor Tu	60 kDa	7	6	13	9	3	12	7	6	13
302	TGGT1_291850	ribosomal protein RPS30	7 kDa	6	6	12	6	8	14	6	7	13
303	TGGT1_288650	dense granule protein GRA12	48 kDa	4	6	10	9	0	9	5	8	13
304	TGGT1_246730	hypothetical protein	40 kDa	16	13	29	14	5	19	7	7	14
305	TGGT1_229010	rhoptry neck protein RON4	107 kDa	6	8	14	9	5	14	7	7	14
306	TGGT1_227810	rhoptry kinase family protein ROP11 (incomplete catalytic triad)	58 kDa	6	7	13	6	5	11	7	7	14
307	TGGT1_241240	hypothetical protein	53 kDa	17	10	27	16	8	24	8	7	15
308	TGGT1_249990	hypothetical protein	93 kDa	13	12	25	10	6	16	8	7	15
309	TGGT1_225150	hypothetical protein	77 kDa	14	9	23	8	4	12	9	6	15
310	TGGT1_211670	S1 RNA binding domain-containing protein	42 kDa	7	9	16	9	7	16	8	7	15
311	TGGT1_266400	hypothetical protein	105 kDa	7	9	16	10	6	16	7	8	15
312	TGGT1_291690	hypothetical protein	90 kDa	8	7	15	11	9	20	5	10	15
313	TGGT1_203280	hypothetical protein	23 kDa	6	6	12	8	8	16	8	7	15
314	TGGT1_267060	ribosomal protein RPL14	18 kDa	5	5	10	5	7	12	6	9	15
315	TGGT1_208030	microneme protein MIC4	63 kDa	2	4	6	7	3	10	7	8	15
316	TGGT1_270510	asparaginyl-tRNA synthetase (NOB+tRNA synthase)	75 kDa	8	14	22	10	6	16	4	12	16
317	TGGT1_279330	DEAD/DEAH box helicase family protein	52 kDa	9	10	19	9	8	17	9	7	16
318	TGGT1_291960	rhoptry kinase family protein ROP40 (incomplete catalytic triad)	58 kDa	8	9	17	7	10	17	8	8	16
319	TGGT1_221570	putative pre-rRNA-processing protein	39 kDa	7	10	17	9	6	15	7	9	16
320	TGGT1_240650	putative coatomer protein complex, subunit alpha	143 kDa	8	8	16	10	5	15	7	9	16
321	TGGT1_201680	putative eukaryotic initiation factor-3 subunit 10	119 kDa	5	6	11	6	6	12	7	9	16
322	TGGT1_230940	hypothetical protein	155 kDa	3	6	9	4	4	8	7	9	16
323	TGGT1_223855	RNA recognition motif-containing protein	63 kDa	13	10	23	8	6	14	10	7	17
324	TGGT1_309600	hypothetical protein	107 kDa	11	11	22	10	6	16	7	10	17
325	TGGT1_258850	hypothetical protein	33 kDa	11	10	21	10	8	18	8	9	17
326	TGGT1_239330	ribosomal protein RPL37	11 kDa	8	12	20	9	11	20	7	10	17
327	TGGT1_290670	leucyl aminopeptidase LAP	83 kDa	9	11	20	11	7	18	8	9	17
328	TGGT1_229250A	ribosomal protein RPL28	8 kDa	9	10	19	10	7	17	7	10	17
329	TGGT1_312990	DEAD/DEAH box ATP-dependent RNA helicase	64 kDa	8	9	17	9	9	18	9	8	17
330	TGGT1_244840	zinc knuckle domain-containing protein	24 kDa	7	9	16	11	11	22	9	8	17
331	TGGT1_273460	eukaryotic translation initiation factor 3 subunit 6 interacting protein	75 kDa	6	8	14	5	6	11	7	10	17
332	TGGT1_217680	hypothetical protein	243 kDa	14	12	26	13	7	20	6	12	18
333	TGGT1_247195	microneme protein MIC15	320 kDa	11	10	21	8	9	17	8	10	18
334	TGGT1_231640	alveolin domain containing intermediate filament IMC1	70 kDa	12	8	20	17	7	24	13	5	18
335	TGGT1_223050	ribosomal protein RPS20	26 kDa	8	10	18	11	11	22	8	10	18
336	TGGT1_244560	putative heat shock protein 90	98 kDa	10	8	18	10	6	16	7	11	18
337	TGGT1_204400	putative ATPase synthase subunit alpha	62 kDa	8	8	16	11	7	18	9	9	18
338	TGGT1_262050	rhoptry kinase family protein ROP39	65 kDa	6	7	13	8	5	13	10	8	18
339	TGGT1_314480	hypothetical protein	92 kDa	25	12	37	16	4	20	10	9	19
340	TGGT1_305750	putative nucleolar gtp-binding protein 2	71 kDa	11	10	21	11	6	17	8	11	19
341	TGGT1_242330	ribosomal protein RPS5	22 kDa	9	11	20	8	10	18	10	9	19
342	TGGT1_245470	mitotic checkpoint protein, BUB3 family protein	37 kDa	10	10	20	10	5	15	8	11	19
343	TGGT1_215980	hypothetical protein	24 kDa	6	13	19	12	7	19	8	11	19
344	TGGT1_262690	ribosomal protein RPL27	16 kDa	9	10	19	10	8	18	9	10	19
345	TGGT1_261950	ATP synthase beta subunit ATP-B	60 kDa	7	8	15	8	10	18	9	10	19
346	TGGT1_268770	dual specificity phosphatase, catalytic domain-containing protein	100 kDa	2	10	12	5	5	10	8	11	19
347	TGGT1_236650	DEAD (Asp-Glu-Ala-Asp) box polypeptide 17	60 kDa	10	11	21	9	10	19	9	11	20
348	TGGT1_292130	ribosomal protein RPL13A	33 kDa	7	14	21	10	7	17	10	10	20
349	TGGT1_226240	putative bud site selection protein	23 kDa	12	12	24	12	8	20	10	11	21
350	TGGT1_263440	hypothetical protein	67 kDa	12	12	24	11	8	19	10	11	21
351	TGGT1_294560	rhoptry kinase family protein ROP37 (incomplete catalytic triad)	84 kDa	7	13	20	11	12	23	9	12	21
352	TGGT1_239260	histone H4	11 kDa	9	10	19	11	7	18	10	11	21
353	TGGT1_255320	mRNA turnover 4 (MRT4) family protein	26 kDa	9	10	19	12	5	17	10	11	21
354	TGGT1_219800	putative vacuolar ATP synthase subunit b	57 kDa	8	10	18	11	7	18	13	8	21
355	TGGT1_306195	hypothetical protein	26 kDa	6	9	15	8	13	21	8	13	21
356	TGGT1_308090	rhoptry protein ROP5	61 kDa	8	4	12	10	8	18	8	13	21
357	TGGT1_213900	regulator of chromosome condensation RCC1	123 kDa	24	16	40	16	6	22	11	11	22
358	TGGT1_308860	hypothetical protein	70 kDa	16	13	29	20	9	29	15	7	22
359	TGGT1_216670	FUSE-binding protein 2 / KH-type splicing regulatory protein	100 kDa	14	14	28	18	8	26	9	13	22
360	TGGT1_227850	peptidyl-prolyl cis-trans isomerase, cyclophilin-type domain-containing protein	66 kDa	13	13	26	13	8	21	12	10	22
361	TGGT1_261250	histone H2A1	20 kDa	13	13	26	12	6	18	14	8	22
362	TGGT1_292190	hypothetical protein	58 kDa	14	9	23	12	9	21	11	11	22
363	TGGT1_202610	protein phosphatase 2C domain-containing protein	94 kDa	11	10	21	11	8	19	10	12	22
364	TGGT1_249250	ribosomal protein RPL35A	13 kDa	11	10	21	11	6	17	12	10	22
365	TGGT1_207620	pyridine nucleotide-disulfide oxidoreductase domain-containing protein	71 kDa	10	8	18	12	7	19	10	12	22
366	TGGT1_242800	putative ribosome biogenesis protein NSA2	30 kDa	13	15	28	15	11	26	9	14	23
367	TGGT1_315610	hypothetical protein	16 kDa	11	15	26	11	12	23	12	11	23
368	TGGT1_270380	ribosomal protein RPS13	17 kDa	11	14	25	15	9	24	10	13	23
369	TGGT1_313010	DEAD (Asp-Glu-Ala-Asp) box polypeptide DDX6	53 kDa	11	10	21	15	13	28	9	14	23
370	TGGT1_288360	tryptophanyl-tRNA synthetase (TrpRS2)	77 kDa	14	17	31	13	10	23	9	15	24
371	TGGT1_239760	ribosomal protein RPL22	15 kDa	14	14	28	13	12	25	12	12	24
372	TGGT1_305520	ribosomal protein RPS2	29 kDa	15	12	27	14	13	27	12	12	24
373	TGGT1_250770	putative eukaryotic initiation factor-4A	47 kDa	13	14	27	13	11	24	12	12	24
374	TGGT1_249900	putative adenine nucleotide translocator	35 kDa	12	14	26	17	11	28	12	12	24
375	TGGT1_306060	rhoptry neck protein RON8	329 kDa	9	12	21	17	10	27	13	11	24
376	TGGT1_269920	phosphatidylserine decarboxylase	108 kDa	20	23	43	18	15	33	10	15	25
377	TGGT1_289530	ribosomal protein RPL19	22 kDa	16	15	31	15	14	29	13	12	25
378	TGGT1_263040	ribosomal protein RPS16	24 kDa	15	14	29	14	14	28	12	13	25
379	TGGT1_311430	fibrillarin	32 kDa	15	10	25	16	11	27	12	13	25
380	TGGT1_248340	GTP-binding nuclear protein ran/tc4	26 kDa	12	13	25	13	11	24	12	13	25
381	TGGT1_238010	ribosomal protein RPL23A	19 kDa	12	12	24	12	13	25	12	13	25
382	TGGT1_263700	ribosomal protein RPS14	16 kDa	12	12	24	12	12	24	13	12	25
383	TGGT1_233460	SAG-related sequence SRS29B	35 kDa	11	12	23	16	10	26	12	13	25
384	TGGT1_289750	ribosomal-ubiquitin protein RPL40	15 kDa	10	13	23	12	10	22	12	13	25
385	TGGT1_319950	putative rRNA-processing protein FCF1	23 kDa	10	12	22	13	12	25	13	12	25
386	TGGT1_312090	ribosomal protein RPL23	15 kDa	14	15	29	15	6	21	13	13	26
387	TGGT1_235990	hypothetical protein	140 kDa	12	13	25	14	11	25	12	14	26
388	TGGT1_207840	ribosomal protein RPS17	15 kDa	11	12	23	11	9	20	14	12	26
389	TGGT1_308890	transcription elongation factor SPT6	350 kDa	20	19	39	13	9	22	14	13	27
390	TGGT1_232300	ribosomal protein RPS3	29 kDa	15	17	32	16	13	29	14	13	27
391	TGGT1_320760	hypothetical protein	39 kDa	15	16	31	15	7	22	13	14	27
392	TGGT1_262670	ribosomal protein RPL18A	21 kDa	16	14	30	14	11	25	12	15	27
393	TGGT1_266960	beta-tubulin	50 kDa	13	14	27	22	9	31	19	8	27
394	TGGT1_247470	putative nucleolar protein	60 kDa	19	17	36	20	11	31	13	15	28
395	TGGT1_231140	ribosomal protein RPS25	19 kDa	14	15	29	15	12	27	15	13	28
396	TGGT1_305160	histone H2Ba	13 kDa	12	13	25	13	10	23	16	12	28
397	TGGT1_314810	ribosomal protein RPL7	30 kDa	17	17	34	18	10	28	15	14	29
398	TGGT1_266070	ribosomal protein RPL31	14 kDa	12	16	28	13	12	25	15	14	29
399	TGGT1_300100	rhoptry neck protein RON2	166 kDa	9	9	18	12	12	24	16	13	29
400	TGGT1_245680	ribosomal protein RPL21	18 kDa	14	16	30	16	10	26	15	15	30
401	TGGT1_316400B	alpha tubulin TUBA1	48 kDa	23	17	40	21	14	35	16	15	31
402	TGGT1_286720	heat shock protein HSP28	31 kDa	12	18	30	16	16	32	13	19	32
403	TGGT1_219200	DEAD/DEAH box RNA helicase family protein	107 kDa	23	22	45	21	9	30	18	15	33
404	TGGT1_222000	brix domain-containing protein	57 kDa	22	21	43	17	10	27	18	15	33
405	TGGT1_261570	ribosomal protein RPL7A	31 kDa	20	17	37	22	12	34	16	17	33
406	TGGT1_223920	rhoptry neck protein RON3	223 kDa	23	23	46	21	13	34	16	18	34
407	TGGT1_203630	ribosomal protein RPL44	12 kDa	17	20	37	19	18	37	17	17	34
408	TGGT1_209030	actin ACT1	42 kDa	15	20	35	17	14	31	17	17	34
409	TGGT1_311470	rhoptry neck protein RON5	187 kDa	17	17	34	26	16	42	15	19	34
410	TGGT1_215460	ribosomal protein RPS24	30 kDa	13	17	30	16	15	31	18	16	34
411	TGGT1_250810	ribosomal protein RPL35	20 kDa	16	25	41	16	20	36	18	17	35
412	TGGT1_320050	ribosomal protein RPL5	35 kDa	17	19	36	19	9	28	18	17	35
413	TGGT1_216435	hypothetical protein	38 kDa	15	17	32	20	18	38	17	19	36
414	TGGT1_319560	microneme protein MIC3	41 kDa	11	20	31	24	19	43	20	16	36
415	TGGT1_319920	2-oxo acid dehydrogenases acyltransferase (catalytic domain) domain-containing protein	70 kDa	21	24	45	22	13	35	22	15	37
416	TGGT1_253800	putative ribosomal protein L15	71 kDa	22	16	38	21	8	29	19	18	37
417	TGGT1_267400	ribosomal protein RPL32	16 kDa	17	15	32	17	18	35	19	18	37
418	TGGT1_268640	BING4CT (NUC141) domain-containing protein	65 kDa	26	23	49	27	12	39	19	19	38
419	TGGT1_268870	tetratricopeptide repeat-containing protein	114 kDa	19	26	45	23	15	38	19	19	38
420	TGGT1_273760	heat shock protein HSP70	72 kDa	19	18	37	22	23	45	19	19	38
421	TGGT1_312960	hypothetical protein	27 kDa	17	20	37	20	16	36	18	20	38
422	TGGT1_318440	helicase associated domain (ha2) protein	237 kDa	22	13	35	20	11	31	21	17	38
423	TGGT1_311720	chaperonin protein BiP	73 kDa	18	18	36	21	19	40	17	22	39
424	TGGT1_243920	putative DNA replication licensing factor MCM5	88 kDa	12	18	30	18	17	35	20	19	39
425	TGGT1_263050	ribosomal protein RPL13	40 kDa	23	22	45	23	20	43	21	19	40
426	TGGT1_210370	hypothetical protein	52 kDa	19	22	41	23	15	38	20	20	40
427	TGGT1_280700	arginine decarboxylase	136 kDa	18	20	38	18	9	27	18	22	40
428	TGGT1_286420A	putative elongation factor 1-alpha (EF-1-ALPHA)	50 kDa	23	26	49	23	17	40	21	20	41
429	TGGT1_300000	ribosomal protein RPL18	21 kDa	20	22	42	21	18	39	23	18	41
430	TGGT1_313390	ribosomal protein RPL6	36 kDa	23	23	46	24	19	43	23	19	42
431	TGGT1_239100	ribosomal protein RPS7	23 kDa	21	23	44	21	18	39	22	20	42
432	TGGT1_305940	peptidyl-prolyl cis-trans isomerase, cyclophilin-type domain-containing protein	69 kDa	22	27	49	26	15	41	20	23	43
433	TGGT1_262960	putative U1 snRNP-associated protein Usp106	45 kDa	17	20	37	21	15	36	22	21	43
434	TGGT1_309820	ribosomal protein RPL11	20 kDa	21	26	47	28	22	50	23	22	45
435	TGGT1_248480	ribosomal protein RPS9	22 kDa	20	21	41	22	21	43	22	23	45
436	TGGT1_288720	ribosomal protein RPL10	25 kDa	23	24	47	24	18	42	23	23	46
437	TGGT1_310490	ribosomal protein RPL27A	16 kDa	26	29	55	33	25	58	23	25	48
438	TGGT1_309120	ribosomal protein RPL4	46 kDa	25	27	52	25	26	51	24	24	48
439	TGGT1_262070	putative ribosomal rna assembly protein mis3	45 kDa	28	30	58	30	20	50	24	25	49
440	TGGT1_208540	DEAD/DEAH box helicase domain-containing protein	114 kDa	33	21	54	28	18	46	27	22	49
441	TGGT1_229670	ribosomal protein RPS23	16 kDa	24	29	53	27	24	51	27	23	50
442	TGGT1_226970	ribosomal protein RPS11	19 kDa	21	25	46	25	20	45	28	22	50
443	TGGT1_245460	ribosomal protein RPS8	23 kDa	21	31	52	28	24	52	25	26	51
444	TGGT1_204020	ribosomal protein RPL8	28 kDa	23	26	49	26	25	51	26	25	51
445	TGGT1_248390	ribosomal protein RPL26	16 kDa	26	26	52	27	23	50	26	27	53
446	TGGT1_315690	DnaJ domain-containing protein	34 kDa	26	25	51	27	20	47	28	25	53
447	TGGT1_299050	ribosomal protein RPL17	22 kDa	25	28	53	28	24	52	27	27	54
448	TGGT1_227360	ribosomal protein RPL3	44 kDa	28	28	56	33	21	54	31	31	62
449	TGGT1_205540	DEAD/DEAH box helicase domain-containing protein	116 kDa	32	35	67	33	28	61	33	30	63
450	TGGT1_314750	hypothetical protein	50 kDa	40	38	78	39	22	61	34	32	66
451	YFP-AID-3HA	YFP-AID-3HA	58 kDa	0	0	0	0	0	0	34	33	67
452	TGGT1_232710	ribosomal protein RPS3A	29 kDa	36	39	75	38	32	70	33	36	69
453	TGGT1_207440	ribosomal protein RPS4	36 kDa	29	35	64	36	29	65	33	36	69
454	TGGT1_241170	hypothetical protein	140 kDa	38	38	76	36	30	66	33	38	71
455	TGGT1_210690	ribosomal protein RPS6	29 kDa	33	37	70	36	36	72	36	36	72
456	TGGT1_207990	ribosomal RNA large subunit methyltransferase J protein	109 kDa	41	41	82	47	40	87	44	42	86
457	TGGT1_305270	hypothetical protein	82 kDa	45	47	92	45	45	90	45	43	88
458	TGGT1_203490	GNL3L/Grn1 GTPase	76 kDa	47	49	96	55	44	99	48	50	98

### Sheet: Experimental Details
Toxoplasma Lines	RH PDE1-mAID-3HA, RH PDE2-mAID-3HA, RH YFP-AID-3HA
Purification	Infected T150 HFF monolayers were scraped and syringe-needle-lysed 3x, washed twice with PBS.
Fixation	None
Lysis Buffer	10 mM K2HPO4, 150 mM NaCl, 5 mM EDTA, 5 mM EGTA, pH 7.4, 0.2% sodium deoxycholate, 1% Triton X-100, 1X protease inhibitor cocktail (Pierce)
Lysis	300,000,000 tachyzoites in 6 ml Lysis Buffer on ice 30 min. 25 ga needle-syringe disrupted. Insoluble fraction removed by centrifugation.
Preclear	Dynamag, 50 ul anti-myc (mouse IgG1) magnetic beads (Pierce)
Capture	Dynamag, 50 ul anti-HA (mouse IgG1) magnetic beads (Pierce)
Wash	Dynamag, 5x lysis buffer, 3x PBS
Storage	Minus 80 C, dry.
Proteomics Core	University of Nebraska Lincoln Proteomics and Metabolomics Facility
SDS-PAGE Cleanup	Yes
Protein treatment	Reduced with DTT, alkylated with iodoacetamide, trypsinized, peptides dried, re-dissolved in 2.5% acetonitrile, 0.1% formic acid
Mass spectrometry	NanoLC-MS/MS, 2hr gradient, Waters CSH 0.057mmx250mm C18 column feeding into a Thermo Eclips mass spectrometer run in OT-OT mode
Data analysis	Mascot 2.7 (Matrix Science) search cRAP_20150130.fasta (124 entries); uniprot-human 20210508 (77,027 sequences) ToxoDB-52_TgondiiGT1_AnnotatedProteins 20210623 (8,460 sequences) and a Custom database (4 user supplied sequences) assuming the digestion enzyme trypsin. Mascot was searched with a fragment ion mass tolerance of 0.060 Da and a parent ion tolerance of 10.0 PPM. Carbamidomethyl of cystei…
Protein Identification	Scaffold (version Scaffold_4.8.9, Proteome Software Inc., Portland, OR) was used to validate MS/MS based peptide and protein identifications. Peptide identifications were accepted if they could be established at greater than 80.0% probability by the Peptide Prophet algorithm (Keller, A et al Anal. Chem. 2002;74(20):5383-92) with Scaffold delta-mass correction. Protein identifications were accepte…

### Sheet: Scaffold 4 Export Parameters
Experiment: KB_ProtID_Report_20210624_rev20210706
	Peak List Generator: unknown
		Version: unknown
		Charge States Calculated: unknown
		Deisotoped: unknown
		Textual Annotation: unknown
	Database Set: 1 Database
		Database Name: the cRAP_20150130.fasta; Custom6_20210623.fasta; uniprot-human_20210508.fasta; ToxoDB-52_TgondiiGT1_AnnotatedProteins_20210623 database
			Version: unknown
			Taxonomy: All Entries
			Number of Proteins: 85615
		Does database contain common contaminants?: unknown
	Search Engine Set: 1 Search Engine
		Search Engine: Mascot
			Version: 2.7.0
			Samples: All Samples
			Fragment Tolerance: 0.060 Da (Monoisotopic)
			Parent Tolerance: 10.0 PPM (Monoisotopic)
			Fixed Modifications: +14 on O (O+14), +57 on C (Carbamidomethyl)
			Variable Modifications: +1 on NQ (Deamidated), +16 on M (Oxidation), +80 on STY (Phospho)
			Database: the cRAP_20150130.fasta; Custom6_20210623.fasta; uniprot-human_20210508.fasta; ToxoDB-52_TgondiiGT1_AnnotatedProteins_20210623 database (unknown version, 85615 entries)
			Digestion Enzyme: Trypsin
			Max Missed Cleavages: 2
			Probability Model:
				20210619_KB_1 (F017208): Peptide Prophet with Delta Mass Correction [+2 and below,+3,+4,+5,+6 and above]
				20210619_KB_2 (F017210): Peptide Prophet with Delta Mass Correction [+2 and below,+3,+4,+5,+6 and above]
				20210619_KB_3 (F017212): Peptide Prophet with Delta Mass Correction [+2 and below,+3,+4,+5,+6 and above]
				20210619_KB_4 (F017214): Peptide Prophet with Delta Mass Correction [+2 and below,+3,+4,+5,+6 and above]
				20210619_KB_5 (F017216): Peptide Prophet with Delta Mass Correction [+2 and below,+3,+4,+5,+6 and above]
				20210619_KB_6 (F017218): Peptide Prophet with Delta Mass Correction [+2 and below,+3,+4,+5,+6 and above]
	Scaffold: Version: Scaffold_4.8.7
		Modification Metadata Set: 2334 modifications
			Source: C:\Program Files\Scaffold 4\parameters\unimod.xml
			Comment:
		Protein Grouping Strategy: Experiment-wide grouping with protein cluster analysis
		Peptide Thresholds: 80.0% minimum
		Protein Thresholds: 99.9% minimum and 1 peptide minimum
		Peptide FDR: 0.1% (Decoy)
		Protein FDR: 1.0% (Decoy)
		GO Annotation Source(s):
		Alternate ID Source(s): FASTA:UniProt/Swiss-Prot (UniProtKB)
