## Supplementary material for "Functional Analysis of the Expanded Phosphodiesterase Gene Family in *Toxoplasma gondii* Tachyzoites": Table S5

### Sheet: Table S5
Table S5
				Total Unique Peptide Count
Protein #	Accession Number	Gene Product	Molecular Weight	PDE1-mAID-3HA	PDE2-mAID-3HA	YFP-AID-3HA
1	TGGT1_202540*	PDE1-mAID-3HA	194 kDa	39	0	0
2	TGGT1_206590	calcium-dependent protein kinase CDPK2A	86 kDa	14	0	0
3	TGGT1_297470	putative myosin light chain 2	41 kDa	8	0	0
4	TGGT1_311360	protein kinase G AGC kinase family member PKG	111 kDa	7	0	0
5	TGGT1_314750	hypothetical protein	50 kDa	5	2	0
6	TGGT1_281580	putative PP2C	72 kDa	5	0	0
7	TGGT1_266080	hypothetical protein	81 kDa	5	0	0
8	TGGT1_305860	calcium-dependent protein kinase CDPK3	60 kDa	5	0	0
9	TGGT1_280560	selenide, water dikinase	138 kDa	3	0	0
10	TGGT1_257390	ribosome biogenesis GTP-binding protein YsxC protein	165 kDa	3	4	0
11	TGGT1_243800	putative long-chain fatty acid CoA ligase	84 kDa	3	0	0
12	TGGT1_286120	prolyl endopeptidase	93 kDa	3	3	0
13	TGGT1_258740	putative eukaryotic initiation factor-2A	65 kDa	3	0	0
14	TGGT1_293470	hypothetical protein	43 kDa	3	0	0
15	TGGT1_258360	hypothetical protein	59 kDa	3	2	0
16	TGGT1_252430	hypothetical protein	84 kDa	3	0	0
17	TGGT1_305460	putative methionine aminopeptidase 2	52 kDa	3	0	0
18	TGGT1_217570	ribosomal protein RPS27	17 kDa	3	3	0
19	TGGT1_242800	putative ribosome biogenesis protein NSA2	30 kDa	3	0	0
20	TGGT1_228470	ribosomal protein RPL15	24 kDa	3	0	0
21	TGGT1_308860	hypothetical protein	70 kDa	3	5	0
22	TGGT1_299210	CTP synthase	71 kDa	3	0	0
23	TGGT1_289680	Ras-related protein Rab11	25 kDa	2	2	0
24	TGGT1_202620	hypothetical protein	36 kDa	2	0	0
25	TGGT1_223855	RNA recognition motif-containing protein	63 kDa	2	0	0
26	TGGT1_289320	putative casein kinase I	49 kDa	2	0	0
27	TGGT1_217820	PCI domain-containing protein	52 kDa	2	0	0
28	TGGT1_315570	hypothetical protein	9 kDa	2	0	0
29	TGGT1_290920	oxidoreductase, 2OG-Fe(II) oxygenase family protein	101 kDa	2	0	0
30	TGGT1_247195	microneme protein MIC15	320 kDa	2	3	0
31	TGGT1_242070	cAMP-dependent protein kinase regulatory subunit	43 kDa	2	0	0
32	TGGT1_312960	hypothetical protein	27 kDa	2	0	0
33	TGGT1_253800	putative ribosomal protein L15	71 kDa	2	2	0
34	TGGT1_269442	putative calmodulin	10 kDa	2	0	0
35	TGGT1_241170	hypothetical protein	140 kDa	2	2	0
36	TGGT1_223940	GAP45 protein	27 kDa	2	0	0
37	TGGT1_255420	hypothetical protein	30 kDa	2	0	0
38	TGGT1_225330	hypothetical protein	74 kDa	2	0	0
39	TGGT1_205340	ribosomal protein RPS12	15 kDa	2	0	0
40	TGGT1_207830	MORN repeat-containing protein	40 kDa	2	0	0
41	TGGT1_320490	N-acyl-phosphatidylethanolamine-hydrolyzing phospholipase D family protein	126 kDa	2	0	0
42	TGGT1_310630	hypothetical protein	57 kDa	2	0	0
43	TGGT1_320020	transporter, major facilitator family protein	63 kDa	2	0	0
44	TGGT1_289550	WD domain, G-beta repeat-containing protein	57 kDa	2	0	0
45	TGGT1_215590	flavoprotein subunit of succinate dehydrogenase	73 kDa	2	0	0
46	TGGT1_226030	AGC kinase	39 kDa	2	0	0
47	TGGT1_237150	putative minor histocompatibility antigen h13	46 kDa	1	1	0
48	TGGT1_233220	hypothetical protein	160 kDa	1	0	0
49	TGGT1_306330	phospholipase	63 kDa	1	0	0
50	TGGT1_293000*	PDE2-mAID-3HA	256 kDa	0	73	0
51	TGGT1_204050	subtilisin SUB1	85 kDa	0	3	0
52	TGGT1_294200	glucose-6-phosphate 1-dehydrogenase	63 kDa	0	3	0
53	TGGT1_299780	hypothetical protein	59 kDa	0	2	0
54	TGGT1_216450	peptidase, T1 family protein	28 kDa	0	2	0
55	TGGT1_220240	hypothetical protein	54 kDa	0	2	0
56	TGGT1_206470	pyruvate dehydrogenase complex subunit PDH-E3II	55 kDa	0	2	0
57	TGGT1_361650	proteasome/cyclosome repeat protein	18 kDa	0	2	0
58	TGGT1_279450	putative adenylosuccinate synthetase	51 kDa	0	2	0
59	TGGT1_286600	hypothetical protein	43 kDa	0	2	0
60	TGGT1_230420	sarco/endoplasmic reticulum Ca2+-ATPase	119 kDa	0	2	0
61	TGGT1_203620	hypothetical protein	64 kDa	0	2	0
62	TGGT1_243920	putative DNA replication licensing factor MCM5	88 kDa	0	1	0
63	TGGT1_213900	regulator of chromosome condensation RCC1	123 kDa	0	1	0
64	TGGT1_233100	SPFH domain / Band 7 family protein	32 kDa	0	0	1
65	TGGT1_254440	ribosomal protein RPL12	18 kDa	1	0	1
66	TGGT1_217740	3-ketoacyl-(acyl-carrier-protein) reductase	39 kDa	0	0	1
67	TGGT1_280380	poly(ADP-ribose) glycohydrolase	62 kDa	3	3	1
68	TGGT1_309810	ribosomal protein RPP2	12 kDa	0	0	1
69	TGGT1_200360	hypothetical protein	20 kDa	0	0	1
70	TGGT1_319950	putative rRNA-processing protein FCF1	23 kDa	2	2	1
71	TGGT1_253900	parasite porphobilinogen synthase PBGS	71 kDa	0	0	1
72	TGGT1_242290	putative proteasome subunit alpha1	28 kDa	0	0	1
73	TGGT1_257350	putative eukaryotic translation initiation factor	90 kDa	0	0	1
74	TGGT1_257990	putative heat shock protein 101	104 kDa	0	5	1
75	TGGT1_229000	kelch repeat-containing protein	68 kDa	1	1	1
76	TGGT1_318310	transketolase	77 kDa	0	0	1
77	TGGT1_307850	6-phosphogluconate dehydrogenase	55 kDa	0	0	1
78	TGGT1_292920	putative heat shock protein 75	95 kDa	0	0	1
79	TGGT1_299810	cysteine-tRNA synthetase (CysRS)	102 kDa	0	0	1
80	TGGT1_274190	putative eukaryotic initiation factor 2B epsilon subunit	89 kDa	0	0	1
81	TGGT1_274060	2-oxoglutarate/malate translocase OMT	35 kDa	0	2	2
82	TGGT1_257490	prefoldin subunit superfamily protein	24 kDa	0	0	2
83	TGGT1_222220	alveolin domain containing intermediate filament IMC7	47 kDa	0	0	2
84	TGGT1_215060	putative small GTP-binding protein sar1	22 kDa	0	0	2
85	TGGT1_209950	putative thioredoxin	48 kDa	0	0	2
86	TGGT1_213870	UBA/TS-N domain-containing protein	117 kDa	0	0	2
87	TGGT1_227948	peptidase M16 inactive domain-containing protein	143 kDa	0	0	2
88	TGGT1_222360	hypothetical protein	83 kDa	5	2	2
89	TGGT1_265310	putative heat shock protein 40	37 kDa	0	2	2
90	TGGT1_251680	putative histamine-releasing factor	19 kDa	0	0	2
91	TGGT1_306960	phenylalanine--tRNA ligase, beta subunit protein	75 kDa	0	0	2
92	TGGT1_295350	putative nucleoside diphosphate kinase	18 kDa	3	0	2
93	TGGT1_213280	SAG-related sequence SRS25	21 kDa	2	2	2
94	TGGT1_211260	rhoptry kinase family protein ROP26 (incomplete catalytic triad)	48 kDa	0	0	2
95	TGGT1_263060	Proteasome/cyclosome repeat-containing protein	107 kDa	0	0	2
96	TGGT1_234310	hypothetical protein	20 kDa	0	0	2
97	TGGT1_220950	hypothetical protein	36 kDa	3	4	2
98	TGGT1_248370	putative prefoldin subunit 6	14 kDa	0	0	2
99	TGGT1_267420	putative mago nashi family protein 2	24 kDa	0	0	2
100	TGGT1_225730	putative membrane protein	15 kDa	0	2	2
101	TGGT1_211020	RNA recognition motif-containing protein	29 kDa	0	0	2
102	TGGT1_263530	putative chaperonin	14 kDa	2	0	2
103	TGGT1_293690	profilin PRF	18 kDa	0	0	2
104	TGGT1_219270	multi-pass transmembrane protein	43 kDa	0	0	2
105	TGGT1_271440	NPL4 family protein	56 kDa	0	0	2
106	TGGT1_318440	helicase associated domain (ha2) protein	237 kDa	0	0	2
107	TGGT1_268835	hypothetical protein	76 kDa	0	3	2
108	TGGT1_270320	protein phosphatase 2C domain-containing protein	59 kDa	0	0	2
109	TGGT1_277910	thrombospondin type 1 domain-containing protein	133 kDa	2	0	2
110	TGGT1_232050	DnaJ domain-containing protein	96 kDa	0	0	2
111	TGGT1_315770	cytochrome p450 superfamily protein	63 kDa	0	0	2
112	TGGT1_251630	slc30a2 protein	97 kDa	0	0	2
113	TGGT1_313560	putative 60S ribosomal protein L7a	19 kDa	1	0	2
114	TGGT1_246330	CRAL/TRIO domain-containing protein	49 kDa	0	0	2
115	TGGT1_290720	putative vacuolar proton translocating ATPase subunit	118 kDa	3	0	2
116	TGGT1_312200	serine/threonine protein phosphatase	62 kDa	0	0	2
117	TGGT1_270250	dense granule protein GRA1	20 kDa	0	0	2
118	TGGT1_259660	orotate phosphoribosyltransferase	32 kDa	0	0	2
119	TGGT1_233140	putative deoxyuridine 5'-triphosphate nucleotidohydrolase	18 kDa	0	0	2
120	TGGT1_263850	hypothetical protein	25 kDa	2	0	2
121	TGGT1_236070	pyrroline-5-carboxylate reductase	36 kDa	0	2	2
122	TGGT1_278870	myosin F	216 kDa	0	0	2
123	TGGT1_221380	alba 1	27 kDa	0	0	2
124	TGGT1_311090	ubiquitin carboxyl-terminal hydrolase	67 kDa	0	2	2
125	TGGT1_226980	hypothetical protein	25 kDa	0	0	2
126	TGGT1_231600	HEAT repeat-containing protein	128 kDa	4	0	2
127	TGGT1_240600	putative chaperonin cpn60	72 kDa	0	0	2
128	TGGT1_232410	PDI family protein	25 kDa	0	0	2
129	TGGT1_243960	nuclear transport factor 2 (ntf2) domain-containing protein	84 kDa	0	2	2
130	TGGT1_233010	putative cell-cycle-assocaited protein kinase ERK7	74 kDa	0	0	2
131	TGGT1_246540	cytochrome c1, heme protein	46 kDa	0	0	2
132	TGGT1_311110	putative Ubiquitin-fold modifier 1 precursor family protein	9 kDa	4	2	2
133	TGGT1_271050	SAG-related sequence SRS34A	19 kDa	4	1	2
134	TGGT1_258470	hypothetical protein	32 kDa	0	0	2
135	TGGT1_211410	translation initiation factor sui1 protein	81 kDa	3	0	2
136	TGGT1_254720	dense granule protein GRA8	29 kDa	0	2	2
137	TGGT1_211040	Sec61beta family protein	10 kDa	0	2	2
138	TGGT1_223590	proteasome subunit	39 kDa	1	2	2
139	TGGT1_293580	prefoldin subunit protein	18 kDa	0	0	2
140	TGGT1_258150	putative proteasome subunit alpha type 7	27 kDa	0	0	2
141	TGGT1_269950	hypothetical protein	105 kDa	0	0	2
142	TGGT1_218820	alba 2	15 kDa	0	0	2
143	TGGT1_313410	proteasome 26S regulatory subunit	118 kDa	2	0	2
144	TGGT1_263130	putative citrate synthase	69 kDa	0	0	2
145	TGGT1_315270	hypothetical protein	85 kDa	0	0	2
146	TGGT1_263520	microtubule associated protein SPM1	39 kDa	0	2	2
147	TGGT1_210840	arginyl-tRNA synthetase family protein	67 kDa	0	0	2
148	TGGT1_247350	thioredoxin domain-containing protein	34 kDa	0	0	2
149	TGGT1_270550	putative gamma-glutamyl phosphate reductase	54 kDa	2	0	2
150	TGGT1_255320	mRNA turnover 4 (MRT4) family protein	26 kDa	1	2	2
151	TGGT1_205320	hypothetical protein	80 kDa	0	0	2
152	TGGT1_309600	hypothetical protein	107 kDa	3	0	2
153	TGGT1_243910	Cof family hydrolase subfamily protein	41 kDa	0	0	2
154	TGGT1_228630	hypothetical protein	35 kDa	0	2	2
155	TGGT1_289970	hypothetical protein	24 kDa	0	0	2
156	TGGT1_309740	LSM domain-containing protein	14 kDa	0	0	2
157	TGGT1_223410	putative eukaryotic initiation factor-4E	26 kDa	0	2	2
158	TGGT1_318430	malate dehydrogenase MDH	55 kDa	3	2	2
159	TGGT1_250710	microneme protein MIC10	23 kDa	1	2	2
160	TGGT1_247510	fructose-bisphospatase II	42 kDa	2	3	2
161	TGGT1_254580	UDP-galactose transporter family protein	46 kDa	0	0	2
162	TGGT1_275650	hypothetical protein	101 kDa	0	0	2
163	TGGT1_294790	hypothetical protein	38 kDa	2	0	2
164	TGGT1_239500	putative proteasome subunit alpha type	28 kDa	0	0	2
165	TGGT1_225060	nucleoredoxin family protein	45 kDa	2	2	2
166	TGGT1_209290	ribosomal protein RPS28	13 kDa	0	0	2
167	TGGT1_206510	toxolysin TLN4	257 kDa	0	0	2
168	TGGT1_293870	putative thioredoxin	12 kDa	2	0	2
169	TGGT1_279330	DEAD/DEAH box helicase family protein	52 kDa	0	2	2
170	TGGT1_205580	nuclear factor NF4	51 kDa	0	0	2
171	TGGT1_314260	hypothetical protein	24 kDa	2	0	2
172	TGGT1_254620	ribosomal protein RPL39	8 kDa	2	2	2
173	TGGT1_286730	SRP19 protein	24 kDa	0	0	2
174	TGGT1_236540	RNA recognition motif-containing protein	53 kDa	0	0	2
175	TGGT1_234380	hypothetical protein	39 kDa	3	2	2
176	TGGT1_257740	UMP-CMP kinase	51 kDa	0	1	2
177	TGGT1_249780	hypothetical protein	36 kDa	0	0	2
178	TGGT1_230190	hypothetical protein	31 kDa	2	3	2
179	TGGT1_233480	SAG-related sequence SRS29C	39 kDa	0	0	2
180	TGGT1_262040	SAC3/GANP family protein	30 kDa	0	0	2
181	TGGT1_262380	putative elongation factor Tu	60 kDa	2	5	2
182	TGGT1_211670	S1 RNA binding domain-containing protein	42 kDa	2	2	2
183	TGGT1_309730	thioredoxin reductase	71 kDa	3	2	2
184	TGGT1_286590	microtubule associated protein SPM2	40 kDa	0	0	2
185	TGGT1_311890	hypothetical protein	44 kDa	0	0	2
186	TGGT1_204130	perforin-like protein PLP1	125 kDa	3	2	2
187	TGGT1_209910	histone H2Bv	14 kDa	0	0	3
188	TGGT1_232130	hypothetical protein	49 kDa	0	0	3
189	TGGT1_278830	glucose-6-phosphate 1-dehydrogenase	98 kDa	0	0	3
190	TGGT1_300190	ribosomal protein RPL37A	10 kDa	6	5	3
191	TGGT1_294620	putative eukaryotic initiation factor-3, subunit 8	109 kDa	0	0	3
192	TGGT1_219310	DnaK family protein	90 kDa	0	3	3
193	TGGT1_213730	lanthionine synthetase C family protein	46 kDa	3	3	3
194	TGGT1_284560	ribosomal protein RPL9	21 kDa	3	0	3
195	TGGT1_288500	FAD Malate-dehydrogenase (MDH-FAD)	60 kDa	3	0	3
196	TGGT1_240060	hypothetical protein	89 kDa	0	4	3
197	TGGT1_408820	NTPase	14 kDa	3	0	3
198	TGGT1_275690	putative ClpB	115 kDa	0	0	3
199	TGGT1_287210	putative proteasome subunit alpha2	26 kDa	2	0	3
200	TGGT1_236650	DEAD (Asp-Glu-Ala-Asp) box polypeptide 17	60 kDa	2	0	3
201	TGGT1_217540	RNA recognition motif-containing protein	38 kDa	0	0	3
202	TGGT1_316310	superoxide dismutase	23 kDa	3	0	3
203	TGGT1_208530	nicotinate phosphoribosyltransferase	66 kDa	0	0	3
204	TGGT1_290660	RNA recognition motif-containing protein	48 kDa	0	0	3
205	TGGT1_261580	histone H2AX	15 kDa	2	3	3
206	TGGT1_229950	putative 26S proteasome regulatory subunit 6b	46 kDa	0	0	3
207	TGGT1_237220	putative DNA replication licensing factor Mcm7	97 kDa	0	0	3
208	TGGT1_310030	putative cyclase-associated protein	22 kDa	6	2	3
209	TGGT1_308020	SAG-related sequence SRS57	42 kDa	0	2	3
210	TGGT1_229360	transaldolase	61 kDa	2	0	3
211	TGGT1_216650	S15 sporozoite-expressed protein	45 kDa	3	2	3
212	TGGT1_228190	putative eukaryotic initiation factor-3, subunit 5	38 kDa	0	2	3
213	TGGT1_236130	signal recognition particle (SRP9) domain-containing protein	23 kDa	2	0	3
214	TGGT1_291680	Sec23/Sec24 trunk domain-containing protein	88 kDa	0	0	3
215	TGGT1_232230	ribosomal protein RPL30	12 kDa	3	0	3
216	TGGT1_320570	putative elongation factor Tu	64 kDa	2	0	3
217	TGGT1_227620	dense granule protein GRA2	20 kDa	0	2	3
218	TGGT1_266990	beta-COP	122 kDa	0	0	3
219	TGGT1_311430	fibrillarin	32 kDa	0	0	3
220	TGGT1_268870	tetratricopeptide repeat-containing protein	114 kDa	0	0	3
221	TGGT1_249990	hypothetical protein	93 kDa	5	2	3
222	TGGT1_263070	CMGC kinase, CK2 family	60 kDa	2	0	3
223	TGGT1_305290	putative vacuolar atp synthase subunit e	39 kDa	7	0	3
224	TGGT1_259240	ribosomal protein RPS21	9 kDa	3	3	3
225	TGGT1_268200	RNA recognition motif-containing protein	66 kDa	0	0	3
226	TGGT1_290040	putative macrophage migration inhibitory factor	12 kDa	4	3	3
227	TGGT1_236570	lysine decarboxylase family protein	44 kDa	0	0	3
228	TGGT1_223960	ubiquitin interaction motif family protein	41 kDa	0	0	3
229	TGGT1_227280	dense granule protein GRA3	24 kDa	0	2	3
230	TGGT1_267500	hypothetical protein	26 kDa	0	0	3
231	TGGT1_226580	hypothetical protein	43 kDa	3	2	3
232	TGGT1_201800	hypothetical protein	29 kDa	0	0	3
233	TGGT1_252290	putative importin alpha	59 kDa	3	3	3
234	TGGT1_224060	putative thioredoxin	69 kDa	0	0	3
235	TGGT1_214440	4'-phosphopantetheinyl transferase superfamily protein	48 kDa	0	3	3
236	TGGT1_279420	hypothetical protein	145 kDa	0	0	3
237	TGGT1_265330	putative cell-cycle-associated protein kinase GSK	44 kDa	3	2	3
238	TGGT1_219550	dihydrolipoyllysine-residue succinyltransferase component of oxoglutarate dehydrogenase	50 kDa	0	2	3
239	TGGT1_215980	hypothetical protein	24 kDa	4	2	3
240	TGGT1_310640	phosphorylase family protein	33 kDa	5	3	3
241	TGGT1_222860	putative eukaryotic translation initiation factor	88 kDa	3	2	3
242	TGGT1_234190	putative serine hydroxymethyltransferase 2	65 kDa	2	3	3
243	TGGT1_265450	hexokinase	51 kDa	4	2	3
244	TGGT1_221470	hypothetical protein	62 kDa	2	2	3
245	TGGT1_217680	hypothetical protein	243 kDa	0	2	3
246	TGGT1_245490	microneme protein MIC8	75 kDa	4	0	3
247	TGGT1_249590	putative proteasome subunit alpha type 5-2	28 kDa	2	2	3
248	TGGT1_305850	RNA recognition motif-containing protein	39 kDa	0	0	3
249	TGGT1_216860	DEAD (Asp-Glu-Ala-Asp) box polypeptide DDX39	49 kDa	3	2	3
250	TGGT1_273520	PCI domain-containing protein	67 kDa	3	1	3
251	TGGT1_300260	threonyl-tRNA synthetase family protein	96 kDa	3	3	3
252	TGGT1_308840	SAG-related sequence SRS51	38 kDa	0	0	3
253	TGGT1_214350	putative GTP-binding protein	45 kDa	5	4	3
254	TGGT1_231080	ribosomal protein RPL38	10 kDa	4	3	3
255	TGGT1_290290	ubiquitin-activating enzyme E1 family protein	120 kDa	0	0	3
256	TGGT1_230210	alveolin domain containing intermediate filament IMC10	61 kDa	0	0	3
257	TGGT1_243730	rhoptry protein ROP9	38 kDa	5	5	3
258	TGGT1_268850	enolase 2	52 kDa	5	3	3
259	TGGT1_319920	2-oxo acid dehydrogenases acyltransferase (catalytic domain) domain-containing protein	70 kDa	4	5	3
260	TGGT1_294670	translation initiation factor 3 subunit	32 kDa	1	4	3
261	TGGT1_219860	putative replication licensing factor	108 kDa	0	0	3
262	TGGT1_256970	putative vacuolar ATP synthase subunit A	68 kDa	8	3	3
263	TGGT1_263300	eukaryotic porin protein	31 kDa	5	3	3
264	TGGT1_226240	putative bud site selection protein	23 kDa	2	4	3
265	TGGT1_318710	ATP-binding cassette sub-family F member 1	89 kDa	1	0	3
266	TGGT1_215220	hypothetical protein	55 kDa	0	2	3
267	TGGT1_263320	hypothetical protein	42 kDa	0	2	3
268	TGGT1_229990	putative T-complex protein 1 subunit alpha	59 kDa	0	0	3
269	TGGT1_200250	microneme protein MIC17A	39 kDa	4	4	3
270	TGGT1_201780	microneme protein MIC2	83 kDa	3	1	3
271	TGGT1_227560	putative IWS1 transcription factor	54 kDa	3	2	3
272	TGGT1_275810	ribosomal protein RPS10	17 kDa	3	2	3
273	TGGT1_313380	hypothetical protein	32 kDa	3	0	3
274	TGGT1_272910	T-complex protein 1 delta subunit	59 kDa	3	2	3
275	TGGT1_266760	isocitrate dehydrogenase	66 kDa	0	0	4
276	TGGT1_313140	isocitrate dehydrogenase	68 kDa	3	2	4
277	TGGT1_310670	putative glycogen phosphorylase 1	105 kDa	0	3	4
278	TGGT1_243950	putative prohibitin	30 kDa	3	3	4
279	TGGT1_201520	protein phosphatase 2C domain-containing protein	26 kDa	5	6	4
280	TGGT1_218220	putative cell-cycle-associated protein kinase CDK	34 kDa	0	0	4
281	TGGT1_212090	hypothetical protein	70 kDa	2	2	4
282	TGGT1_223140	tRNA binding domain-containing protein	51 kDa	3	4	4
283	TGGT1_321620	dynamin-related protein DRPB	96 kDa	0	0	4
284	TGGT1_269190	glyceraldehyde-3-phosphate dehydrogenase GAPDH2	105 kDa	4	4	4
285	TGGT1_215470	ribosomal protein RPL10A	25 kDa	5	3	4
286	TGGT1_217410	hypothetical protein	93 kDa	2	0	4
287	TGGT1_223390	putative activating signal cointegrator 1 complex subunit 3 family 1 ASCC3L1	248 kDa	0	2	4
288	TGGT1_249180	bifunctional dihydrofolate reductase-thymidylate synthase	69 kDa	0	0	4
289	TGGT1_256050	signal recognition particle 14kd protein	19 kDa	2	0	4
290	TGGT1_203490	GNL3L/Grn1 GTPase	76 kDa	4	6	4
291	TGGT1_270240	MAG1 protein	49 kDa	4	2	4
292	TGGT1_297060	phosphoglycerate mutase PGMII	38 kDa	2	1	4
293	TGGT1_239330	ribosomal protein RPL37	11 kDa	4	4	4
294	TGGT1_238250	ribosomal protein RPL36	11 kDa	5	4	4
295	TGGT1_312270	rhoptry protein ROP13	45 kDa	4	0	4
296	TGGT1_237260	Coiled-coil domain containing 124 family protein	25 kDa	4	3	4
297	TGGT1_278530	putative multiprotein bridging factor type 1 family transcriptional co-activator	16 kDa	3	4	4
298	TGGT1_258390	putative DnaJ protein	45 kDa	2	2	4
299	TGGT1_313010	DEAD (Asp-Glu-Ala-Asp) box polypeptide DDX6	53 kDa	2	0	4
300	TGGT1_289650	PEP-carboxykinase I	75 kDa	5	0	4
301	TGGT1_304740	rhoptry kinase family protein ROP35	71 kDa	4	5	4
302	TGGT1_294898	tetratricopeptide repeat-containing protein	89 kDa	0	3	4
303	TGGT1_245470	mitotic checkpoint protein, BUB3 family protein	37 kDa	0	2	4
304	TGGT1_226910	Amylo-alpha-1,6-glucosidase	208 kDa	0	2	4
305	TGGT1_269980	putative preprotein translocase Sec61	52 kDa	4	3	4
306	TGGT1_260440	nuclear factor NF3	34 kDa	3	2	4
307	TGGT1_239820	D-3-phosphoglycerate dehydrogenase	65 kDa	2	2	4
308	TGGT1_231410	hypothetical protein	65 kDa	0	0	4
309	TGGT1_229180	HEAT repeat-containing protein	136 kDa	0	0	4
310	TGGT1_248810	nuclear factor NF7	54 kDa	0	0	4
311	TGGT1_289750 [3]	ribosomal-ubiquitin protein RPL40	15 kDa	8	0	4
312	TGGT1_286720	heat shock protein HSP28	31 kDa	7	5	4
313	TGGT1_223710	tetratricopeptide repeat-containing protein	109 kDa	7	2	4
314	TGGT1_219800	putative vacuolar ATP synthase subunit b	57 kDa	6	4	4
315	TGGT1_220400	actin depolymerizing factor ADF	13 kDa	5	4	4
316	TGGT1_243570	ribosomal protein RPS26	13 kDa	5	3	4
317	TGGT1_257680	myosin light chain MLC1	24 kDa	5	3	4
318	TGGT1_260190	microneme protein MIC13	51 kDa	5	2	4
319	TGGT1_290200	NAD/NADP octopine/nopaline dehydrogenase, alpha-helical domain-containing protein	48 kDa	4	4	4
320	TGGT1_218520	microneme protein MIC6	37 kDa	4	4	4
321	TGGT1_315610	hypothetical protein	16 kDa	4	3	4
322	TGGT1_294560	rhoptry kinase family protein ROP37 (incomplete catalytic triad)	84 kDa	4	3	4
323	TGGT1_248880	GTPase RAB7	48 kDa	4	0	4
324	TGGT1_268890	citrate synthase I	60 kDa	4	4	4
325	TGGT1_252360	rhoptry kinase family protein ROP24 (incomplete catalytic triad)	61 kDa	3	4	4
326	TGGT1_259550	dihydropteroate synthase	83 kDa	3	4	4
327	TGGT1_227600	ribosomal protein RPL34	15 kDa	3	3	4
328	TGGT1_226410	EF-1 guanine nucleotide exchange domain-containing protein	36 kDa	3	5	4
329	TGGT1_321500	RNA recognition motif-containing protein	51 kDa	3	3	4
330	TGGT1_410370	putative transmembrane protein	48 kDa	3	0	4
331	TGGT1_219850	prolyl-tRNA synthetase (ProRS)	93 kDa	3	2	4
332	TGGT1_300140	putative elongation factor 1-gamma	44 kDa	3	4	4
333	TGGT1_224850	putative polyadenylate binding protein	83 kDa	3	4	4
334	TGGT1_205558	NAC domain-containing protein	21 kDa	2	1	4
335	TGGT1_234505	putative phenylalanyl-tRNA synthetase alpha chain A	59 kDa	2	2	4
336	TGGT1_263870	glutamate-tRNA ligase	93 kDa	2	3	4
337	TGGT1_251500	putative eukaryotic initiation factor-3, subunit 3	66 kDa	2	3	4
338	TGGT1_262920	trypsin domain-containing protein	105 kDa	2	3	4
339	TGGT1_204480	thioredoxin domain-containing protein	72 kDa	2	2	4
340	TGGT1_297500	T-complex protein 1 eta subunit	59 kDa	2	0	4
341	TGGT1_243710	t-complex protein beta subunit	61 kDa	0	4	4
342	TGGT1_314100	tetratricopeptide repeat-containing protein	64 kDa	0	2	4
343	TGGT1_324600	heat shock protein	20 kDa	0	2	4
344	TGGT1_318410	putative TCP-1 chaperonin	59 kDa	0	0	4
345	TGGT1_226730	aconitate hydratase ACN/IRP	115 kDa	0	2	5
346	TGGT1_249270	putative protein disulfide isomerase-related protein (provisional)	60 kDa	3	2	5
347	TGGT1_309210	putative peroxiredoxin 6	44 kDa	7	4	5
348	TGGT1_261950	ATP synthase beta subunit ATP-B	60 kDa	7	3	5
349	TGGT1_245620	ribosomal-ubiquitin protein RPS27A	17 kDa	6	5	5
350	TGGT1_216880	guanine nucleotide-binding protein	35 kDa	6	3	5
351	TGGT1_251870	histone H2Bb	13 kDa	5	3	5
352	TGGT1_262720	putative eukaryotic initiation factor-1A	18 kDa	4	4	5
353	TGGT1_363030	rhoptry protein ROP8	64 kDa	4	4	5
354	TGGT1_205710	lysine-tRNA ligase	74 kDa	4	3	5
355	TGGT1_209600	hypothetical protein	50 kDa	4	4	5
356	TGGT1_207620	pyridine nucleotide-disulfide oxidoreductase domain-containing protein	71 kDa	4	3	5
357	TGGT1_202200	hypothetical protein	87 kDa	4	5	5
358	TGGT1_262730	rhoptry protein ROP16	76 kDa	3	3	5
359	TGGT1_218260 [2]	histone H3.3	15 kDa	3	0	5
360	TGGT1_217460	glutaminyl-tRNA synthetase (GlnRS)	96 kDa	3	4	5
361	TGGT1_313230	eukaryotic initiation factor-2, alpha subunit	39 kDa	3	4	5
362	TGGT1_211030	hypothetical protein	22 kDa	3	5	5
363	TGGT1_283850	peptidyl-prolyl cis-trans isomerase	56 kDa	3	0	5
364	TGGT1_228170	inner membrane complex protein IMC2A	182 kDa	2	0	5
365	TGGT1_231850	serine-threonine phosophatase 2C (PP2C)	37 kDa	2	3	5
366	TGGT1_253290	valyl-tRNA synthetase	125 kDa	2	2	5
367	TGGT1_233110	IMP dehydrogenasa	59 kDa	2	2	5
368	TGGT1_267080	putative 26S protease regulatory subunit 4	49 kDa	2	0	5
369	TGGT1_292080	leucyl-tRNA synthetase	141 kDa	1	5	5
370	TGGT1_256990	glycyl-tRNA synthetase	86 kDa	0	5	5
371	TGGT1_360830	nucleoside-triphosphatase	41 kDa	0	0	5
372	TGGT1_205510	putative nucleolar protein 5	54 kDa	0	0	5
373	TGGT1_263180	myosin D	91 kDa	16	0	6
374	TGGT1_249250	ribosomal protein RPL35A	13 kDa	12	8	6
375	TGGT1_292130	ribosomal protein RPL13A	33 kDa	10	4	6
376	TGGT1_241240	hypothetical protein	53 kDa	8	5	6
377	TGGT1_211290	rhoptry protein ROP15	37 kDa	6	7	6
378	TGGT1_262960	putative U1 snRNP-associated protein Usp106	45 kDa	6	7	6
379	TGGT1_213350	ribosomal protein RPS15	17 kDa	6	6	6
380	TGGT1_266060	ribosomal protein RPSA	32 kDa	6	4	6
381	TGGT1_219320	acid phosphatase GAP50	47 kDa	6	2	6
382	TGGT1_205700	cyclophilin precursor	38 kDa	5	5	6
383	TGGT1_304710	putative eukaryotic peptide chain release factor	90 kDa	5	5	6
384	TGGT1_249390	glutamate/leucine/phenylalanine/valine dehydrogenase family protein	136 kDa	5	3	6
385	TGGT1_251810	putative translation initiation factor eIF-5A	17 kDa	4	4	6
386	TGGT1_218410	ribosomal protein RPP0	34 kDa	4	2	6
387	TGGT1_280600	putative histidyl-tRNA synthetase (HisRS)	135 kDa	4	6	6
388	TGGT1_273460	eukaryotic translation initiation factor 3 subunit 6 interacting protein	75 kDa	4	4	6
389	TGGT1_301440	calcium-dependent protein kinase CDPK1	65 kDa	4	3	6
390	TGGT1_258870A [2]	hypothetical protein	61 kDa	3	6	6
391	TGGT1_267060	ribosomal protein RPL14	18 kDa	3	5	6
392	TGGT1_201630B	protein phosphatase 2C domain-containing protein	29 kDa	3	3	6
393	TGGT1_291850	ribosomal protein RPS30	7 kDa	3	6	6
394	TGGT1_202680	putative peptidase M16, alpha subunit	62 kDa	2	2	6
395	TGGT1_286580	hypothetical protein	107 kDa	0	4	6
396	TGGT1_202370	putative T-complex protein 1, epsilon subunit (TCP-1-epsilon)	59 kDa	0	0	6
397	TGGT1_262070	putative ribosomal rna assembly protein mis3	45 kDa	10	4	7
398	TGGT1_312090	ribosomal protein RPL23	15 kDa	9	5	7
399	TGGT1_269920	phosphatidylserine decarboxylase	108 kDa	8	8	7
400	TGGT1_266070	ribosomal protein RPL31	14 kDa	7	7	7
401	TGGT1_318230	phosphoglycerate kinase PGKI	45 kDa	7	5	7
402	TGGT1_205250	rhoptry protein ROP18	62 kDa	7	4	7
403	TGGT1_248340	GTP-binding nuclear protein ran/tc4	26 kDa	6	5	7
404	TGGT1_295110 [2]	rhoptry protein ROP7	63 kDa	6	4	7
405	TGGT1_209160	myristoyl CoA:protein N-myristoyltransferase	52 kDa	6	4	7
406	TGGT1_229010	rhoptry neck protein RON4	107 kDa	6	3	7
407	TGGT1_239260	histone H4	11 kDa	6	0	7
408	TGGT1_310010	rhoptry neck protein RON1	128 kDa	5	5	7
409	TGGT1_316400B [5]	alpha tubulin TUBA1	48 kDa	5	0	7
410	TGGT1_266640	putative Acetyl-coenzyme A synthetase 2	80 kDa	4	7	7
411	TGGT1_231630	alveolin domain containing intermediate filament IMC4	50 kDa	4	3	7
412	TGGT1_247550	heat shock protein HSP60	61 kDa	4	4	7
413	TGGT1_235970	putative eukaryotic initiation factor-2 gamma	51 kDa	3	5	7
414	TGGT1_230160	hypothetical protein	16 kDa	0	5	7
415	TGGT1_309752	putative succinate-Coenzyme A ligase, beta subunit	53 kDa	0	4	7
416	TGGT1_239100	ribosomal protein RPS7	23 kDa	12	8	8
417	TGGT1_223050	ribosomal protein RPS20	26 kDa	10	9	8
418	TGGT1_262050	rhoptry kinase family protein ROP39	65 kDa	9	8	8
419	TGGT1_227810	rhoptry kinase family protein ROP11 (incomplete catalytic triad)	58 kDa	9	3	8
420	TGGT1_315690	DnaJ domain-containing protein	34 kDa	8	7	8
421	TGGT1_229140	MaoC family domain-containing protein	36 kDa	7	6	8
422	TGGT1_202610	protein phosphatase 2C domain-containing protein	94 kDa	7	6	8
423	TGGT1_309590	rhoptry protein ROP1	50 kDa	7	5	8
424	TGGT1_262620	RNA recognition motif-containing protein	32 kDa	7	5	8
425	TGGT1_253430	putative asparagine synthetase	66 kDa	7	3	8
426	TGGT1_217890	putative alkyl hydroperoxide reductase/ Thiol specific antioxidant/ Mal allergen	22 kDa	6	4	8
427	TGGT1_266960	beta-tubulin	50 kDa	5	0	8
428	TGGT1_269885A [2]	rhoptry metalloprotease toxolysin TLN1	142 kDa	5	7	8
429	TGGT1_230410	peroxiredoxin PRX3	30 kDa	3	4	8
430	TGGT1_305520	ribosomal protein RPS2	29 kDa	12	8	9
431	TGGT1_239760	ribosomal protein RPL22	15 kDa	10	7	9
432	TGGT1_234450	ribosomal protein RPS15A	27 kDa	9	6	9
433	TGGT1_229250A	ribosomal protein RPL28	8 kDa	8	6	9
434	TGGT1_223920	rhoptry neck protein RON3	223 kDa	8	6	9
435	TGGT1_289690	glyceraldehyde-3-phosphate dehydrogenase GAPDH1	53 kDa	8	5	9
436	TGGT1_207640	isoleucyl-tRNA synthetase family protein	141 kDa	7	5	9
437	TGGT1_249900	putative adenine nucleotide translocator	35 kDa	14	10	10
438	TGGT1_309820	ribosomal protein RPL11	20 kDa	13	11	10
439	TGGT1_320760	hypothetical protein	39 kDa	11	11	10
440	TGGT1_208030	microneme protein MIC4	63 kDa	11	8	10
441	TGGT1_250770	putative eukaryotic initiation factor-4A	47 kDa	11	8	10
442	TGGT1_225080	ribosomal protein RPS18	18 kDa	10	6	10
443	TGGT1_207840	ribosomal protein RPS17	15 kDa	9	9	10
444	TGGT1_256760	pyruvate kinase PyK1	58 kDa	8	8	10
445	TGGT1_289530	ribosomal protein RPL19	22 kDa	8	6	10
446	TGGT1_311240	putative DnaJ family chaperone	47 kDa	8	6	10
447	TGGT1_203310	dense granule protein GRA7	26 kDa	8	6	10
448	TGGT1_263090	14-3-3 protein	37 kDa	7	12	10
449	TGGT1_251690	putative seryl-tRNA synthetase, cytoplasmic	54 kDa	6	6	10
450	TGGT1_225150	hypothetical protein	77 kDa	5	8	10
451	TGGT1_247470	putative nucleolar protein	60 kDa	5	3	10
452	TGGT1_287500	putative T complex chaperonin	59 kDa	0	3	10
453	TGGT1_290950	putative clathrin heavy chain	194 kDa	0	2	10
454	TGGT1_310490	ribosomal protein RPL27A	16 kDa	17	15	11
455	TGGT1_250810	ribosomal protein RPL35	20 kDa	15	10	11
456	TGGT1_288650	dense granule protein GRA12	48 kDa	12	9	11
457	TGGT1_232250	catalase	57 kDa	12	8	11
458	TGGT1_238010	ribosomal protein RPL23A	19 kDa	11	10	11
459	TGGT1_291890	microneme protein MIC1	49 kDa	11	8	11
460	TGGT1_291960	rhoptry kinase family protein ROP40 (incomplete catalytic triad)	58 kDa	11	7	11
461	TGGT1_204400	putative ATPase synthase subunit alpha	62 kDa	10	7	11
462	TGGT1_244560	putative heat shock protein 90	98 kDa	10	4	11
463	TGGT1_262690	ribosomal protein RPL27	16 kDa	9	7	11
464	TGGT1_321680	hypothetical protein	41 kDa	9	7	11
465	TGGT1_258580	rhoptry protein ROP17	69 kDa	8	5	11
466	TGGT1_216670	FUSE-binding protein 2 / KH-type splicing regulatory protein	100 kDa	7	6	11
467	TGGT1_231640	alveolin domain containing intermediate filament IMC1	70 kDa	4	4	11
468	TGGT1_251780	heat shock protein	78 kDa	4	5	11
469	TGGT1_263040	ribosomal protein RPS16	24 kDa	15	8	12
470	TGGT1_232300	ribosomal protein RPS3	29 kDa	14	12	12
471	TGGT1_215460	ribosomal protein RPS24	30 kDa	13	14	12
472	TGGT1_290670	leucyl aminopeptidase LAP	83 kDa	13	10	12
473	TGGT1_232350	lactate dehydrogenase LDH1	36 kDa	13	9	12
474	TGGT1_270380	ribosomal protein RPS13	17 kDa	12	11	12
475	TGGT1_242330	ribosomal protein RPS5	22 kDa	12	8	12
476	TGGT1_263700	ribosomal protein RPS14	16 kDa	11	11	12
477	TGGT1_317720	putative eukaryotic translation initiation factor 3 subunit 7	69 kDa	10	9	12
478	TGGT1_293180	NADP-specific glutamate dehydrogenase	64 kDa	10	8	12
479	TGGT1_214080	toxofilin	27 kDa	8	9	12
480	TGGT1_311470	rhoptry neck protein RON5	187 kDa	5	7	12
481	TGGT1_201680	putative eukaryotic initiation factor-3 subunit 10	119 kDa	5	7	12
482	TGGT1_300100	rhoptry neck protein RON2	166 kDa	4	4	12
483	TGGT1_245460	ribosomal protein RPS8	23 kDa	17	11	13
484	TGGT1_245680	ribosomal protein RPL21	18 kDa	16	13	13
485	TGGT1_226960	phosphofructokinase PFKII	131 kDa	15	11	13
486	TGGT1_267400	ribosomal protein RPL32	16 kDa	14	13	13
487	TGGT1_210370	hypothetical protein	52 kDa	14	8	13
488	TGGT1_319560	microneme protein MIC3	41 kDa	13	16	13
489	TGGT1_202530	aspartate-tRNA ligase	87 kDa	13	12	13
490	TGGT1_279390	putative proliferation-associated protein 2G4	50 kDa	12	11	13
491	TGGT1_225050	putative adenosylhomocysteinase	64 kDa	11	9	13
492	TGGT1_216790	putative ATP-binding cassette sub-family E member 1	69 kDa	11	8	13
493	TGGT1_273090	cell division protein CDC48CY	89 kDa	9	7	13
494	TGGT1_232440	Brf1p family coiled coil protein	54 kDa	8	6	13
495	TGGT1_230940	hypothetical protein	155 kDa	7	10	13
496	TGGT1_211680	protein disulfide isomerase	53 kDa	6	5	13
497	TGGT1_306060	rhoptry neck protein RON8	329 kDa	1	5	13
498	YFP-AID-3HA	YFP-AID-3HA	58 kDa	0	0	13
499	TGGT1_300000	ribosomal protein RPL18	21 kDa	20	14	14
500	TGGT1_229670 [2]	ribosomal protein RPS23	16 kDa	17	12	14
501	TGGT1_262670	ribosomal protein RPL18A	21 kDa	14	11	14
502	TGGT1_219540	cytosolic tRNA-Ala synthetase	139 kDa	8	3	14
503	TGGT1_226250	DEAD (Asp-Glu-Ala-Asp) box polypeptide DDX3X	79 kDa	7	9	14
504	TGGT1_205440	CCT chaperonin gamma subunit	61 kDa	3	9	14
505	TGGT1_309120	ribosomal protein RPL4	46 kDa	20	14	15
506	TGGT1_314810	ribosomal protein RPL7	30 kDa	17	12	15
507	TGGT1_233460	SAG-related sequence SRS29B	35 kDa	14	15	15
508	TGGT1_231140	ribosomal protein RPS25	19 kDa	14	12	15
509	TGGT1_263050	ribosomal protein RPL13	40 kDa	20	13	16
510	TGGT1_299050	ribosomal protein RPL17	22 kDa	18	12	16
511	TGGT1_203630	ribosomal protein RPL44	12 kDa	16	13	16
512	TGGT1_270510	asparaginyl-tRNA synthetase (NOB+tRNA synthase)	75 kDa	16	11	16
513	TGGT1_226970	ribosomal protein RPS11	19 kDa	20	16	17
514	TGGT1_235470	myosin A	93 kDa	19	8	17
515	TGGT1_236040	fructose-1,6-bisphosphate aldolase	47 kDa	15	15	17
516	TGGT1_209030	actin ACT1	42 kDa	11	9	17
517	TGGT1_238050	nuclease and tudor domain-containing protein	114 kDa	23	8	18
518	TGGT1_248390	ribosomal protein RPL26	16 kDa	19	15	18
519	TGGT1_313390	ribosomal protein RPL6	36 kDa	19	13	18
520	TGGT1_227360	ribosomal protein RPL3	44 kDa	18	16	18
521	TGGT1_311720	chaperonin protein BiP	73 kDa	14	7	18
522	TGGT1_312630	putative anonymous antigen-1	286 kDa	8	11	18
523	TGGT1_288720 [3]	ribosomal protein RPL10	25 kDa	20	17	19
524	TGGT1_320050	ribosomal protein RPL5	35 kDa	18	14	19
525	TGGT1_207440	ribosomal protein RPS4	36 kDa	22	16	20
526	TGGT1_204020	ribosomal protein RPL8	28 kDa	21	19	20
527	TGGT1_248480	ribosomal protein RPS9	22 kDa	20	14	20
528	TGGT1_286420A [3]	putative elongation factor 1-alpha (EF-1-ALPHA)	50 kDa	16	16	20
529	TGGT1_305270	hypothetical protein	82 kDa	25	21	21
530	TGGT1_308090 [2]	rhoptry protein ROP5	61 kDa	21	16	21
531	TGGT1_273760 [3]	heat shock protein HSP70	72 kDa	19	14	21
532	TGGT1_261570	ribosomal protein RPL7A	31 kDa	18	14	21
533	TGGT1_288380	heat shock protein HSP90	82 kDa	17	14	22
534	TGGT1_288360	tryptophanyl-tRNA synthetase (TrpRS2)	77 kDa	30	20	24
535	TGGT1_205470	putative translation elongation factor 2 family protein	93 kDa	27	20	26
536	TGGT1_294350	DEAD/DEAH box helicase domain-containing protein	274 kDa	34	21	27
537	TGGT1_232710	ribosomal protein RPS3A	29 kDa	31	24	28
538	TGGT1_210690	ribosomal protein RPS6	29 kDa	29	28	29
539	TGGT1_225200	hypothetical protein	158 kDa	20	19	31
END OF FILE

### Sheet: Experimental Details
Toxoplasma Lines	RH PDE1-mAID-3HA, RH PDE2-mAID-3HA, RH YFP-AID-3HA
Purification	Infected T150 HFF monolayers were scraped and syringe-needle-lysed 3x, washed twice with PBS.
Fixation	1% Formaldeyde in PBS 10 min, washed with PBS, quenched 5 min 0.125M glycine
Lysis Buffer	10 mM K2HPO4, 150 mM NaCl, 5 mM EDTA, 5 mM EGTA, pH 7.4, 0.2% sodium deoxycholate, 1% Triton X-100, 1X protease inhibitor cocktail (Pierce)
Lysis	300,000,000 tachyzoites in 6 ml Lysis Buffer on ice 30 min. 25 ga needle-syringe disrupted. Insoluble fraction removed by centrifugation.
Preclear	Dynamag, 50 ul anti-myc (mouse IgG1) magnetic beads (Pierce)
Capture	Dynamag, 50 ul anti-HA (mouse IgG1) magnetic beads (Pierce)
Wash	Dynamag, 5x lysis buffer, 3x PBS
Storage	Minus 80 C, dry.
Proteomics Core	University of Nebraska Lincoln Proteomics and Metabolomics Facility
SDS-PAGE Cleanup	Yes
Protein treatment	Reduced with DTT, alkylated with iodoacetamide, trypsinized, peptides dried, re-dissolved in 2.5% acetonitrile, 0.1% formic acid
Mass spectrometry	NanoLC-MS/MS, 2hr gradient, Waters CSH 0.057mmx250mm C18 column feeding into a Thermo Eclips mass spectrometer run in OT-OT mode
Data analysis	Mascot 2.7 (Matrix Science) search cRAP_20150130.fasta (124 entries); uniprot-human 20210508 (77,027 sequences) ToxoDB-52_TgondiiGT1_AnnotatedProteins 20210623 (8,460 sequences) and a Custom database (4 user supplied sequences) assuming the digestion enzyme trypsin. Mascot was searched with a fragment ion mass tolerance of 0.060 Da and a parent ion tolerance of 10.0 PPM. Carbamidomethyl of cystei…
Protein Identification	Scaffold (version Scaffold_4.8.9, Proteome Software Inc., Portland, OR) was used to validate MS/MS based peptide and protein identifications. Peptide identifications were accepted if they could be established at greater than 80.0% probability by the Peptide Prophet algorithm (Keller, A et al Anal. Chem. 2002;74(20):5383-92) with Scaffold delta-mass correction. Protein identifications were accepte…

### Sheet: Scaffold Export Parameters
Experiment: KB_ProtID_Report_20210730
	Peak List Generator: unknown
		Version: unknown
		Charge States Calculated: unknown
		Deisotoped: unknown
		Textual Annotation: unknown
	Database Set: 1 Database
		Database Name: the cRAP_20150130.fasta; Custom6_20210623.fasta; uniprot-human_20210508.fasta; ToxoDB-52_TgondiiGT1_AnnotatedProteins_20210623 database
			Version: unknown
			Taxonomy: All Entries
			Number of Proteins: 85615
		Does database contain common contaminants?: unknown
	Search Engine Set: 1 Search Engine
		Search Engine: Mascot
			Version: 2.7.0
			Samples: All Samples
			Fragment Tolerance: 0.060 Da (Monoisotopic)
			Parent Tolerance: 10.0 PPM (Monoisotopic)
			Fixed Modifications: +14 on O (O+14), +57 on C (Carbamidomethyl)
			Variable Modifications: +1 on NQ (Deamidated), +16 on M (Oxidation), +80 on STY (Phospho)
			Database: the cRAP_20150130.fasta; Custom6_20210623.fasta; uniprot-human_20210508.fasta; ToxoDB-52_TgondiiGT1_AnnotatedProteins_20210623 database (unknown version, 85615 entries)
			Digestion Enzyme: Trypsin
			Max Missed Cleavages: 2
			Probability Model:
				20210728_KB_1 (F017391): Peptide Prophet with Delta Mass Correction [+2 and below,+3,+4,+5,+6 and above]
				20210728_KB_2 (F017393): Peptide Prophet with Delta Mass Correction [+2 and below,+3,+4,+5,+6 and above]
				20210728_KB_3 (F017395): Peptide Prophet with Delta Mass Correction [+2 and below,+3,+4,+5,+6 and above]
	Scaffold: Version: Scaffold_4.8.7
		Modification Metadata Set: 2334 modifications
			Source: C:\Program Files\Scaffold 4\parameters\unimod.xml
			Comment:
		Protein Grouping Strategy: Experiment-wide grouping with protein cluster analysis
		Peptide Thresholds: 80.0% minimum
		Protein Thresholds: 99.9% minimum and 1 peptide minimum
		Peptide FDR: 0.0% (Decoy)
		Protein FDR: 0.0% (Decoy)
		GO Annotation Source(s):
		Alternate ID Source(s): FASTA:UniProt/Swiss-Prot (UniProtKB)
